# Comparison of Techniques for Isolating Small Extracellular Vesicles from *Drosophila* Larval Hemolymph

**DOI:** 10.64898/2026.09.03.748992

**Authors:** Akimi Green, Claudia G. Vásquez, Seong Wook Yang, Young V. Kwon

## Abstract

Extracellular vesicles (EVs) are membrane-delimited nanoparticles, secreted by virtually all tested cell types to mediate intercellular and interorgan communication by transporting biomolecules, such as proteins, nucleic acids, and lipids, to recipient cells. Many EV isolation techniques have been developed for mammalian EVs and exploit specific EV properties, such as size, density, and solubility. Although *Drosophila* has emerged as a simple yet robust animal model for studying fundamental EV biology in its native context, it remains unclear whether commonly used EV isolation techniques can be applied to hemolymph (*Drosophila* blood). In this study, we first provide an in-depth characterization of particles in hemolymph using two complementary particle analysis techniques: dynamic light scattering (DLS) and nanoparticle tracking analysis (NTA). We then evaluate the performance of three commonly used small EV isolation methods—solvent precipitation, ultracentrifugation, and size-exclusion chromatography—for their ability to isolate small EVs from *Drosophila* larval hemolymph. All three methods can enrich small EVs from hemolymph to varying degrees, but none completely remove circulating proteins and lipoproteins. In particular, size-exclusion chromatography yields the purest small EV fractions, as evidenced by the enrichment of *Drosophila* orthologs of human small EV markers, including Tetraspanin 42Ee (Tsp42Ee), Tetraspanin 42Ed (Tsp42Ed), Tetraspanin 96F (Tsp96F), and Annexin B11 (AnxB11), although it produces the lowest protein yield. Altogether, our study provides practical guidance on both selecting an appropriate small EV isolation method and rigorously characterizing isolated small EV fractions according to specific research needs. More broadly, the knowledge gained from this study provides a framework for the isolation and characterization of small EVs in other insects, thereby facilitating future EV research across diverse insect species.
