## Supplementary Table 1 for "Comparison of Techniques for Isolating Small Extracellular Vesicles from *Drosophila* Larval Hemolymph"

### Sheet: Sheet1
Gene Name	SP	UC	SEC
128up	24.018	0	0
14-3-3epsilon	202.411	82.1574	77.9748
14-3-3zeta	124.739	24.7987	98.8519
14-3-3zeta	17.8198	99.1947	32.9506
14-3-3zeta	53.4595	24.7987	32.9506
Acadvl	3.5242	0	0
Acbp1	24.5518	0	0
Acbp2	256.937	71.5125	0
Acbp4	131.527	36.6076	0
Acbp5	80.8412	75.0009	0
Acbp6	161.682	75.0009	0
ACC	85.4663	111.504	79.0178
AcCoAS	118.728	36.7168	0
Acer	108.729	122.025	45.3986
Acly	66.5925	219.044	33.5826
Acly	64.5156	0	33.5519
Acly	63.5873	19.3572	33.0692
Acox3	6.2864	13.1225	0
Acsl	0	0	45.7161
Act42A	88.1513	171.744	195.601
Act57B	346.728	212.636	86.9336
Act5C	88.1513	0	0
Act87E	99.9048	81.7829	32.6001
Actn	56.7845	0	0
Adgf-A	35.9619	22.2426	36.9428
Adgf-D	44.0171	6.1256	0
Adh	371.154	264.261	63.8418
Adi1	23.7598	0	0
Adss	34.6032	20.6378	0
Ag5r2	26.0983	0	0
Agbe	129.031	76.3148	5.9648
Agl	50.1544	55.8372	37.0962
AGO2	0	10.1319	40.3876
Agpat3	0	0	21.1704
Agxt	5.6083	0	0
Ahcy	30.6897	85.4177	0
AhcyL1	8.4824	5.9022	0
AIMP2	19.8472	18.4134	24.4663
Ak1	32.98	15.2987	20.3278
Ak2	36.8277	0	0
Akap200	14.6724	0	21.7045
Akr2E3	202.785	155.698	25.86
AlaRS	25.1618	15.9163	0
Alat	30.7431	16.0437	0
Ald1	391.74	630.34	33.9547
Ald1	36.5233	0	33.7676
Aldh	25.4961	23.6541	0
Aldh-III	4.4371	0	8.2046
Alp5	0	0	31.3094
Alp6	0	0	23.8012
Alp7	12.2081	5.663	60.1971
alph	12.009	0	0
alphaCOP	23.2784	17.4435	3.3111
alpha-Est1	3.9109	0	0
alpha-Est2	3.904	0	43.3132
alpha-Est7	38.6304	0	50.002
alpha-Man-Ia	0	0	24.503
alpha-Spec	37.5139	7.6398	79.5181
alphaTub84D	294.621	150.335	45.3986
Ama	12.9599	27.0531	35.9461
AMPdeam	79.6274	47.4909	0
Amph	14.6821	0	0
Amy-d	71.5679	87.1468	0
Ance	89.8236	95.0011	6.6437
Ance-4	145.134	196.923	26.8366
AnxB11	0	0	207.892
AnxB9	0	37.9634	88.2751
AOX1	12.1505	19.3247	0
AOX3	15.8588	58.8524	0
AP-1-2beta	9.5968	0	0
AP-2alpha	4.7014	3.2713	8.6934
AP-2mu	15.1693	0	9.3498
ApepP	28.8373	10.0327	0
Apl	2.046	0	0
apolpp	2319.78	1136.96	1020.55
Apoltp	239.172	242	55.6351
APP-BP1	4.2169	0	0
Apt1	30.6897	0	0
Ar1	118.874	107.042	64.65
Arc1	69.5956	0	193.034
Arc2	0	0	42.3407
Arf1	97.1279	33.7916	0
Arf4	36.8277	0	0
Argk1	428.277	492.351	195.112
Argl	94.2285	78.679	8.7119
ArgRS	13.2912	0	6.1442
Arl8	0	0	109.835
Arlr	134.371	161.024	69.0182
Arp1	52.8908	65.4263	21.7334
Arp2	16.8248	0	0
Arp3	21.1451	7.3565	0
Arpc1	29.3058	24.4698	0
Arpc2	29.3642	30.6482	0
Arpc3A	12.484	0	0
Arpc4	39.4582	0	0
Arpc5	14.6335	20.3645	0
Art1	17.6303	8.1783	0
Asm	24.9679	0	17.313
AsnRS	95.0391	0	0
AsnS	3.96	0	0
aspr	0	0	37.0601
AspRS	45.7745	28.9551	23.0841
ast	0	0	43.0596
Atg9	0	0	33.8475
atilla	15.4522	0	200.008
atl	0	0	22.6574
Atox1	124.488	43.3104	57.5476
ATP6AP2	41.4311	0	0
Atpalpha	0	0	69.3213
ATPsynbeta	0	0	56.6359
awd	236.749	256.253	48.6414
Bacc	72.6862	0	26.8808
bark	2.1281	0	0
Bbd	18.038	37.6535	0
bel	13.845	30.8274	138.244
ben	58.534	20.3645	0
bero	0	0	55.2146
beta_COP	38.6811	26.915	0
betaCOP	20.6296	12.7595	4.2385
betaGlu	22.5475	8.9651	0
beta-Man	31.6361	23.7062	0
beta-Spec	12.5384	1.3422	14.2676
betaTub56D	311.428	185.74	73.1253
betaTub60D	4.8671	0	0
betaTub97EF	67.692	0	0
bgm	29.8603	0	0
Bhmt	20.0271	0	0
bic	274.573	218.346	24.1768
BicD	2.8257	3.9323	0
blw	0	5.5707	81.4215
bnb	84.9869	6.9571	0
bou	14.8299	20.6378	0
Bsg	0	0	77.092
bur	9.7057	0	11.9645
CAH1	8.1839	11.389	0
CAH2	0	0	12.1967
CAH7	0	0	13.4404
Calr	5.4425	0	60.3824
Cals	88.1153	6.2884	0
Cam	133.469	103.189	411.33
CanA1	17.7625	0	0
Capr	2.2993	0	21.2585
capt	52.1146	0	0
Cat	78.6045	97.2343	72.6737
cathD	152.196	94.1337	10.4232
caz	5.538	0	20.4806
CCT1	99.1768	121.456	14.671
CCT2	152.818	132.198	45.8229
CCT3	134.042	141.316	37.554
CCT4	95.3512	75.0009	38.3291
CCT5	134.536	119.144	60.3082
CCT6	161.682	132.694	76.6581
CCT7	129.98	175.232	15.0216
CCT8	141.645	185.854	52.383
CD98hc	0	0	28.9266
Cda4	45.4662	12.6545	0
CDase	72.1906	34.9436	46.4304
Cdc42	69.4134	0	0
cDIP	67.8054	0	0
CecA1	0	0	453.986
cer	27.9704	38.9245	51.72
CG10031	17.1291	23.8375	0
CG10051	0	0	9.4362
CG10073	0	0	23.1889
CG10077	0	0	54.9446
CG10126	71.9424	0	0
CG10184	51.9241	8.0288	0
CG10343	20.651	0	0
CG10359	63.784	31.7014	67.3959
CG10413	0	0	8.6841
CG10417	13.3514	0	0
CG10433	69.5956	24.2129	0
CG10472	15.239	10.6036	0
CG10512	14.8632	6.8947	0
CG10527	149.301	41.5545	13.8036
CG10565	6.8411	4.7601	0
CG10576	33.9078	125.833	0
CG10602	75.698	40.131	0
CG10725	0	11.4314	349.35
CG10799	53.2448	18.5243	0
CG10911	0	0	102.431
CG10912	0	0	120.616
CG10918	0	16.8035	89.3088
CG1092	117.774	23.414	0
CG11089	3.7452	26.0596	0
CG11127	0	0	18.1999
CG11131	19.2983	26.8562	0
CG11313	246.856	184.335	77.9323
CG11334	42.4934	0	0
CG11378	35.4112	49.2794	0
CG1143	7.4651	0	0
CG11470	0	0	17.7647
CG11594	8.0645	0	0
CG1161	0	0	35.9989
CG11670	10.9389	7.6115	10.1136
CG11892	5.0334	0	0
CG11893	15.935	0	0
CG11951	23.9141	33.2796	0
CG12057	20.1795	0	0
CG12121	0	0	44.2914
CG12159	0	0	101.136
CG12171	60.1853	23.9302	0
CG1227	0	0	63.8418
CG1246	0	0	18.6997
CG12811	119.735	121.184	20.1275
CG13102	0	0	81.7176
CG13321	61.8087	0	14.2863
CG13323	78.9164	109.823	72.9621
CG13324	19.7291	0	0
CG13360	10.4972	0	0
CG13492	11.8679	0	48.0046
CG13506	21.9648	0	0
CG1354	83.4884	0	0
CG13630	23.6327	0	0
CG13676	15.0147	0	0
CG13877	40.9196	28.4726	37.8322
CG13887	0	0	71.6821
CG13926	11.2165	0	0
CG13962	203.521	40.461	26.8808
CG14207	108.672	50.4104	0
CG14258	8.5646	11.9187	0
CG14275	44.7904	20.7773	0
CG14300	23.507	0	0
CG1440	40.7519	37.8078	0
CG14419	22.6632	31.5388	20.9532
CG14629	138.537	77.1169	25.6168
CG14715	96.0721	22.2829	0
CG14933	28.6969	39.9355	0
CG14963	16.9323	11.7817	0
CG14990	75.4853	28.6494	0
CG15117	13.4735	18.7502	0
CG15203	69.0519	264.261	95.7628
CG15209	45.0951	20.9186	0
CG15293	185.797	73.8747	527.606
CG1532	30.6897	10.6772	0
CG15343	51.8699	28.8736	0
CG15347	10.3255	0	38.1858
CG15369	199.232	277.257	167.454
CG15717	26.3055	48.8101	16.2138
CG15773	13.8682	6.4331	0
CG15818	0	0	202.128
CG1637	24.5518	6.8334	0
CG1648	38.4289	0	0
CG16704	55.9407	77.849	51.72
CG16713	188.63	225.003	0
CG1674	23.7918	8.2774	49.4925
CG1674	2.5694	0	0
CG16749	16.6767	0	0
CG16758	18.779	0	0
CG16762	0	0	273.464
CG16799	37.0334	17.179	0
CG17029	46.6829	32.4828	0
CG1703	19.6196	0	0
CG17065	68.8863	29.4967	0
CG17109	165.725	199.877	20.4294
CG17134	0	0	20.8996
CG17271	7.8636	0	43.6215
CG17549	8.4338	0	46.7849
CG17571	8.5646	0	15.8367
CG17574	0	0	52.383
CG17633	41.1099	14.3025	0
CG17660	0	0	15.2458
CG17919	65.6334	60.8918	0
CG18135	196.264	202.491	37.5425
CG18180	100.439	58.2393	0
CG18477	9.5244	6.6272	0
CG18563	69.9628	89.2491	86.2454
CG2233	843.3	809.611	3602.28
CG2246	5.4425	7.574	30.1912
CG2444	77.5319	215.792	0
CG2493	13.9557	6.4738	17.2037
CG2604	0	0	28.5061
CG2736	0	0	88.6482
CG2767	40.2977	28.0398	37.2572
CG2852	215.577	240.003	199.311
CG2915	39.0227	54.3053	0
CG30031	34.9353	24.3086	0
CG30122	6.9541	0	19.2882
CG30148	17.8198	0	98.8519
CG30151	15.6713	0	0
CG30187	0	6.2884	0
CG30197	39.109	27.2127	0
CG30288	62.6854	87.2351	43.4668
CG30289	27.9704	9.7311	12.93
CG3036	0	0	8.2878
CG30414	7.2448	10.0821	0
CG30503	127.726	106.649	0
CG3106	0	0	11.0131
CG31075	86.564	164.847	50.5469
CG31086	29.8603	41.5545	27.6073
CG31098	26.4947	0	0
CG31145	12.5549	0	0
CG3117	38.2074	0	0
CG31198	0	0	182.56
CG31233	16.2475	6.4602	124.465
CG31267	0	0	14.8577
CG31313	178.198	148.792	32.9506
CG31343	13.796	12.7993	110.544
CG31445	2.3837	16.586	0
CG31637	0	0	16.8143
CG31664	36.5233	5.0827	0
CG31705	48.5995	18.0354	83.8743
CG31769	21.315	0	52.5515
CG31789	37.772	26.2824	0
CG31821	77.6227	108.022	0
CG31832	58.4051	13.5464	0
CG31974	16.0508	7.4456	0
CG31997	44.7904	83.1091	0
CG31999	65.0609	23.4736	13.3671
CG32191	39.1784	16.3566	0
CG3246	213.518	262.587	73.454
CG32473	6.4673	0	43.8484
CG32633	38.766	0	28.6728
CG32638	0	0	513.947
CG32694	35.4491	0	0
CG32694	18.9942	0	0
CG33225	30.2693	10.5309	0
CG33226	0	0	41.9782
CG33307	623.904	470.3	360.519
CG33459	15.561	10.8276	0
CG33460	16.0702	0	0
CG33465	18.112	0	0
CG33493	94.0281	0	0
CG33722	13.8682	0	0
CG34215	42.4934	29.5677	0
CG34253	39.4582	0	36.4811
CG34291	108.672	403.283	133.963
CG34301	25.996	0	0
CG34417	1.7236	0.5997	0
CG3505	85.9312	85.4177	510.735
CG3534	12.009	0	0
CG3566	24.8276	0	0
CG3588	4.96	0	0
CG3609	92.344	73.4337	0
CG3662	34.6342	19.2792	0
CG3699	17.6068	0	0
CG3700	18.4138	0	11.3497
CG3777	27.6522	3.4983	32.5383
CG3819	20.8951	0	0
CG3868	12.6628	0	0
CG3984	4.1148	11.4526	7.6087
CG3987	5.4695	0	50.5678
CG40045	26.3055	0	0
CG4199	11.1787	5.1856	0
CG42369	27.5519	38.3421	0
CG42394	57.3937	39.9355	53.0633
CG4250	0	0	33.7676
CG4259	24.5518	0	0
CG4267	23.6327	8.222	0
CG42711	0	0	43.9342
CG42807	166.917	143.797	1219.88
CG42821	19.7291	0	0
CG42846	52.926	36.8268	195.731
CG4306	160.702	139.774	0
CG43085	199.303	301.474	32.0461
CG43114	69.0519	0	191.525
CG43797	57.1464	13.2545	0
CG43799	26.6224	0	0
CG4390	6.6959	9.3183	0
CG44008	111.882	194.623	103.44
CG44014	20.1795	14.0413	0
CG4408	69.196	96.2955	0
CG44245	131.769	98.7397	0
CG4572	41.2592	19.1392	8.4769
CG4752	18.7838	9.5055	3.1576
CG4829	8.0645	11.2228	24.8533
CG4830	33.1035	17.2755	0
CG4835	0	0	13.3525
CG5001	12.6266	0	0
CG5023	91.5244	127.368	0
CG5080	362.959	455.15	2470.7
CG5084	47.2149	39.4235	768.285
CG5167	0	0	123.24
CG5174	23.7598	0	43.9342
CG5355	14.6141	4.0675	0
CG5376	19.2983	0	0
CG5382	0	0	27.3303
CG5397	53.1647	87.8582	6.1442
CG5418	18.6732	0	0
CG5506	135.035	392.921	136.196
CG5515	18.112	0	0
CG5597	25.4961	0	15.7149
CG5721	9.5244	0	0
CG5849	9.1308	3.1767	0
CG5854	5.956	0	0
CG5885	0	16.1844	86.0185
CG5958	60.1268	31.3779	13.8975
CG6028	75.415	52.475	0
CG6048	6.104	0	0
CG6195	18.2616	0	0
CG6296	16.3436	0	96.7072
CG6310	0	0	105.852
CG6409	18.4138	0	0
CG6426	27.4492	0	0
CG6726	27.5519	53.6789	0
CG6733	27.5519	0	0
CG6769	0	15.0368	0
CG6770	32.024	133.697	0
CG6805	43.3267	8.6135	34.3351
CG6834	4.9378	0	0
CG6839	10.2775	0	0
CG6867	55.8818	19.4417	0
CG6933	0	8.7608	0
CG6972	14.9807	0	0
CG7016	0	8.4946	22.5739
CG7182	12.922	0	0
CG7248	0	0	10.266
CG7255	0	0	7.6874
CG7298	11.9765	16.6669	11.0728
CG7299	12.484	52.1193	0
CG7320	201.811	228.486	18.9747
CG7322	54.7849	76.2406	0
CG7381	0	0	13.0748
CG7675	61.5933	0	128.129
CG7763	142.866	145.799	2853.07
CG7860	13.3112	9.2622	12.3069
CG7920	4.6324	6.4466	0
CG7997	180.164	250.722	19.5965
CG8230	3.1612	0	0
CG8369	282.084	163.566	43.4668
CG8475	2.0216	16.8803	18.6911
CG8501	0	0	80.6423
CG8539	28.6969	0	0
CG8560	10.5725	0	0
CG8586	24.8836	13.8515	0
CG8635	10.9389	0	0
CG8665	38.7235	57.257	22.3761
CG8738	28.8844	0	8.9017
CG8745	17.892	0	0
CG8773	0	0	20.5527
CG8888	0	0	42.1225
CG8997	16.9974	0	15.7149
CG9119	137.246	85.9482	12.6891
CG9281	18.0823	5.0328	0
CG9312	31.417	14.5736	0
CG9331	433.798	386.738	426.135
CG9338	15.0317	20.9186	166.77
CG9372	64.99	67.8317	0
CG9380	34.1971	14.643	0
CG9391	7.9484	0	0
CG9400	7.1742	0	26.5317
CG9436	7.105	0	0
CG9449	10.9389	22.8344	0
CG9616	28.5117	0	26.3605
CG9673	8.4661	0	62.6188
CG9674	8.362	30.5467	0
CG9686	0	0	25.2215
CG9689	25.5452	0	47.2356
CG9691	109.57	127.068	67.5352
CG9782	29.3318	13.6064	0
CG9837	70.8982	16.444	0
CG9922	71.2793	49.5974	32.9506
CG9928	104.229	58.0195	0
CG9953	56.5464	12.1064	0
Chc	25.02	10.9954	370.115
Chd64	35.2605	49.0697	86.9336
cher	151.977	84.8766	61.0108
cher	28.853	50.191	0
chic	70.1479	97.6202	226.993
Chmp1	21.77	0	40.255
CHOp24	0	0	176.793
Cht10	1.9332	0	0
Cht6	3.8337	0	7.0889
Cht7	6.5439	0	0
cib	34.2583	47.675	0
cin	14.7066	5.1165	0
CkIIalpha	19.7291	0	0
cl	17.537	0	0
Clbn	6.6824	15.4992	0
Clc	40.3591	14.0413	541.052
clu	12.2081	2.1236	0
Cmpk	34.9353	0	0
CNBP	13.3919	0	74.2887
Cndp2	184.909	141.529	8.5479
Cnx99A	3.6523	0	6.7535
Col4a1	19.8733	15.5567	91.8691
cora	2.6027	0	4.8126
coro	66.9594	11.6479	15.4768
cpa	30.9043	0	0
cpb	40.0301	0	14.8039
cPges	72.0541	0	0
Cpr	0	0	24.07
Cpr47Eb	10.3255	43.108	0
Cpr47Ec	101.206	93.8942	0
Cpr47Eg	37.772	26.2824	34.922
Cpr49Ac	122.759	66.436	151.329
Cpr51A	15.3449	0	28.3742
Cpr60D	47.5196	33.0649	0
CREG	41.8893	43.7209	0
CRMP	22.3198	10.3537	0
CSN1b	4.2089	0	0
CSN3	9.9311	6.9102	0
CSN4	10.8583	0	0
CSN7	7.9484	0	14.6974
Cth	28.1127	54.7716	0
CtsB	6.499	0	0
CtsF	18.9399	17.5716	11.6739
CtsF	27.9115	0	0
CtsK1	181.12	61.6127	14.8848
CtsK2	62.3237	23.6541	31.4298
CtsL1	71.2793	81.1593	47.9282
cv-d	153.323	217.554	8.3385
Cyfip	1.7116	0	12.6596
Cyp1	194.684	81.2785	53.9984
Cyp4d1	0	0	24.3691
Cyp4g1	0	0	29.3948
Cyp9b2	0	0	16.1817
Cys	87.6849	122.025	32.4276
CysRS	26.838	4.1498	5.514
Cyt-b5	0	0	152.458
Cyt-c-p	20.4598	0	0
dally	21.1788	14.7366	0
daw	30.166	0	0
DCTN1-p150	6.9871	7.2926	6.4599
DCTN2-p50	34.8894	32.3688	0
deltaCOP	49.8419	17.3404	0
Dera	38.2074	17.7235	23.5497
Desat1	5.7693	16.0576	64.0085
Df31	36.2239	16.8035	0
Dhc64C	15.7186	5.9658	7.9269
Dhpr	18.8056	0	0
Dip-B	100.044	102.905	48.2584
dlg1	2.3017	0	0
Dlic	13.4462	6.2374	0
DNaseII	169.045	100.821	33.4908
Dp1	62.842	18.9088	12.5623
DppIII	9.1687	12.7595	0
DptB	0	0	68.098
Droj2	93.2114	45.7822	70.9706
drpr	0	0	34.3929
Drs	0	43.9291	0
eater	12.3445	8.5895	19.0218
Eb1	91.12	0	14.0408
EbpIII	140.296	24.405	0
Echs1	0	20.8477	0
Ect3	111.003	91.7201	12.8285
eEF1alpha1	262.486	205.888	167.671
eEF1beta	228.929	180.07	92.0243
eEF1delta	189.893	108.107	15.9605
eEF1gamma	225.58	149.828	104.28
eEF2	219.919	251.395	82.2985
eEF5	236.253	154.719	77.092
egl	2.2009	0	8.1392
Eglp4	0	0	49.2274
eIF1A	89.5808	83.1091	0
eIF2alpha	64.7994	9.0177	23.9641
eIF2beta	42.4934	0	0
eIF2gamma	97.6902	12.9475	17.2037
eIF3a	71.717	72.8298	50.1774
eIF3b	44.8337	62.392	29.6078
eIF3c	46.1357	43.9291	17.9599
eIF3d1	51.2957	60.4025	14.5924
eIF3e	35.5577	70.6905	37.5713
eIF3f1	31.5666	32.9468	14.5924
eIF3g1	24.643	34.2941	15.1891
eIF3h	58.8371	81.8797	48.3536
eIF3i	88.1153	113.192	62.6668
eIF3j	112.356	13.0298	0
eIF3k	49.7671	27.703	0
eIF3l	40.9955	17.1152	15.161
eIF3m	28.5486	23.8375	31.6735
eIF4A	120.627	61.0429	20.2773
eIF4B	68.1643	15.81	42.0142
eIF4E1	17.063	0	0
eIF4G1	22.5475	1.8458	26.9776
eIF4H1	40.7937	9.4616	50.2877
eIF5	38.0976	0	0
eIF5B	17.3837	21.5037	0
eIF6	27.0571	62.7558	0
Eig71Ee	0	6.9102	9.1817
Elal	26.8652	18.6932	12.4191
EloB	37.4519	0	34.6261
EloC	18.886	0	0
Elp2	13.9147	3.8728	5.1459
EndoGI	36.9302	34.2622	11.3813
Eno	256.32	252.153	179.779
epsilonCOP	43.3267	20.0983	26.7051
Erasp	7.5933	0	0
eRF1	25.2244	0	0
eRF3	10.7092	0	0
ERp60	22.5937	6.2884	75.2002
Est-6	40.6187	33.9158	7.5108
et	0	0	12.7088
fabp	169.974	165.579	62.8597
faf	0.7954	0	2.9416
FASN1	304.531	325.414	149.156
FASN2	0.9173	1.2765	0
FASN3	14.768	24.405	15.3604
fat-spondin	243.265	96.7246	21.4201
fau	50.6029	46.9471	249.519
Fbp	39.6945	46.0335	0
Fbp1	246.949	245.047	543.99
Fbp2	310.733	156.154	47.8814
Fdh	17.4907	40.5678	0
Fer1HCH	1358.13	1980.02	239.173
Fer2LCH	833.304	599.371	190.444
Fer2LCH	866.342	1219.18	0
Fib	0	0	47.5102
Fim	27.6207	4.8047	0
Fit1	6.242	0	0
Fkbp12	122.759	28.4726	0
Fkbp14	20.4598	0	56.7483
Fkbp59	50.3339	21.0139	27.9217
flr	43.6117	50.5762	6.7202
Fmo-2	10.3014	0	0
Fmr1	3.2447	0	5.9998
fmt	6.6892	0	0
Fnta	13.3514	0	0
foi	3.1298	0	0
fon	229.774	154.551	460.281
for	4.0619	2.8263	3.7554
frac	29.4208	2.1549	68.7183
frm	43.0696	39.0894	0
Fuca	26.838	49.7982	0
Fur1	10.0348	0	3.7111
Fur2	26.2742	9.141	2.4292
fwe	0	0	21.0612
G6pd	50.6029	11.7368	7.7975
Gal	0	4.5759	12.1604
Gale	37.8799	8.7858	0
Galk	54.1141	6.2756	8.3385
Galm2	176.044	177.406	22.4499
Galphaq	0	0	34.7242
Galt	12.6266	8.7858	0
gammaCOP	25.1383	10.495	0
Gapdh1	153.079	194.505	123.069
Gapdh2	392.68	370.486	233.83
Gar1	9.3235	25.9497	17.24
Gasp	119.904	35.7562	0
Gba1b	3.904	0	14.4377
Gbp2	174.447	209.048	1111.07
Gbp3	27.7945	38.6797	0
Gbs-76A	16.2236	0	5.9998
GCS2alpha	55.0023	36.6076	0
Gdh	16.4084	15.2229	0
Gdi	84.7951	34.707	9.2232
Gel	168.909	142.577	215.046
Gel	56.7345	0	0
Gfat1	0	17.7235	52.9869
Gfat1	42.1196	18.0354	0
Gfat2	25.8818	0	0
gfzf	9.443	0	0
Ggamma1	63.1331	0	116.739
GILT1	0	0	65.374
Gip	58.5895	93.1829	0
Glg1	0	0	48.1563
GlnRS	11.3607	3.9525	0
Glo1	25.1098	0	0
glob1	14.4422	60.2948	0
Glt	107.683	38.9624	47.788
GluProRS	48.9889	35.8814	40.525
Glyp	356.059	295.116	4.8411
GlyRS	16.2714	22.6439	12.035
Glys	57.7269	35.7043	71.1619
Gmppa	5.0449	0	0
GNBP3	76.6617	56.4802	1033.98
Gnmt	53.5212	53.2013	14.138
Gnpda	64.7519	56.3193	0
Gns	17.9647	6.2501	0
Got1	65.7336	63.3303	18.6997
Gp93	5.6154	0	15.5751
Gpdh1	135.035	196.461	11.3497
grass	92.344	73.4337	0
grsm	51.4795	44.0865	58.5789
Grx3	40.9196	0	0
Gs2	53.8941	33.3337	11.0728
Gs2	23.9529	0	0
Gss2	31.5023	0	0
GstD1	243.168	147.131	117.298
GstD2	92.4974	0	0
GstD3	55.5191	0	0
GstD7	69.0519	0	0
GstD9	20.2721	28.2113	0
GstE12	29.7264	13.7894	0
GstE3	10.0439	0	0
GstO2	17.6773	12.3001	0
GstS1	26.6224	0	0
Gtpx	33.4797	31.061	41.2715
Gyg	15.8059	61.5887	128.597
Had1	84.1775	78.0961	0
Had2	14.0296	0	0
Hayan	107.534	33.7916	0
HDAC6	3.9178	0	0
hdly	11.7223	0	0
Hel25E	15.6344	0	0
Hem	0	0	7.2573
hemo	0	0	139.291
Hex-C	9.7342	0	0
Hexo2	78.1552	29.6627	6.5689
Hf	92.9296	100.585	0
HINT1	14.7311	0	0
HIPP1	7.1587	0	0
HIP-R	64.4728	0	0
hiro	9.9088	13.7894	0
His4r	42.906	59.7094	0
HisRS	38.0976	0	0
Hn	29.3318	27.2127	0
Hpd	17.4447	0	0
Hrb27C	26.243	14.6082	29.1155
Hrb87F	11.4787	15.9742	10.6127
Hrb98DE	0	0	11.2249
Hsc70-2	3.4908	4.8579	6.4548
Hsc70-3	30.3154	9.3751	87.1986
Hsc70-4	268.146	179.495	288.71
Hsp110	65.96	26.7727	10.1639
Hsp23	71.2793	49.5974	0
Hsp60A	15.4252	10.7331	0
Hsp68	31.318	9.6852	6.4345
Hsp83	369.817	111.508	102.574
Ide	11.1599	0	0
Idgf1	80.5343	35.0232	18.6145
Idgf2	195.856	167.729	18.5722
Idgf3	210.444	153.403	111.18
Idgf4	354.945	278.284	110.929
Idgf5	134.371	41.5545	0
Idgf6	425.31	360.568	54.2373
Idh	95.6103	133.054	19.6436
if	1.5829	0	5.8537
Ifrd1	10.3984	115.766	0
IleRS	23.3731	22.5186	9.9737
IM33	350.312	562.506	99.6556
ImpL2	41.535	0	0
Inos	101.683	59.868	50.6215
iPLA2-VIA	7.5587	0	0
Ipo9	6.5118	0	0
Irc	199.725	101.472	17.5863
Irp-1B	76.1952	68.4101	0
Ist1	0	7.3742	29.3948
Jabba	0	0	38.3051
Jhbp14	8.4338	0	0
Jhbp7	26.5159	12.3001	0
Jon25Biii	51.3874	0	0
Jon65Ai	8.4338	0	0
Jon65Aiv	81.5372	136.164	0
Jon66Ci	16.9974	0	0
Jon99Ciii	66.7067	23.2078	0
Jon99Fi	33.1035	23.034	15.3029
Jwa	0	0	39.4771
Kap-alpha3	30.0926	0	0
Karybeta3	31.9951	13.9142	7.3953
Kaz1-ORFB	38.766	26.974	0
Khc	61.1906	3.1539	20.9532
Klc	30.4481	0	0
kra	57.5978	0	0
kst	2.1573	0	46.8724
kuz	0	0	13.2015
l(1)G0289	0	14.7602	71.9114
l(2)34Fc	55.5889	58.0195	0
l(2)efl	248.144	164.44	327.744
l(3)80Fj	4.2009	0	1.5536
La	11.3316	39.4235	0
LanA	179.178	143.314	50.6332
LanB1	203.911	165.103	68.555
LanB2	226.494	168.855	72.2944
larp	6.6039	25.7325	7.3267
Lcp2	140.296	97.6202	97.2828
Lcp3	138.104	82.367	364.81
Lcp4	118.375	82.367	364.81
Lcp65Ab2	148.727	59.1353	275.011
Lcp9	48.0361	0	44.4117
Ldh	232.946	222.292	196.91
Ldsdh1	0	9.6095	357.514
lectin-22C	168.035	175.382	31.0713
lectin-24Db	0	0	34.1438
Lectin-galC1	190.078	479.441	944.585
Lerp	0	0	9.2128
LeuRS	33.6496	13.0078	10.3702
lic	19.8472	0	0
lig	3.2906	6.869	3.0424
Lip4	30.5483	7.0853	37.6579
LManI	41.8672	67.9745	0
LManII	130.943	207.85	18.9161
LManII	53.1955	68.3341	18.9161
LManV	9.0006	0	29.1254
LManVI	17.5544	39.6976	154.184
lost	56.7619	45.1381	97.4613
Lpin	21.3494	0	0
lqfR	3.4047	0	0
LRP1	0.465	0	2.5795
Lsd-1	0	0	113.76
Lsd-2	0	0	232.152
Lsp1alpha	4327.25	4296.01	1181.7
Lsp1beta	4766.59	5440.75	1263.57
Lsp2	2159.22	2360.01	571.207
ltl	40.569	30.1105	0
LysB	78.9164	153.752	0
LysRS	46.195	21.4288	0
mahe	0	0	8.6474
Mal-A3	15.3983	0	14.2365
Map205	9.4998	0	0
Mapmodulin	33.8645	0	0
Mbs	5.8612	0	0
Mcm10	5.695	3.9627	5.2653
Mct1	0	0	13.0539
Mdh1	85.2391	100.372	0
Men	185.345	294.204	32.1301
mesh	3.0883	0	0
MetRS	32.4314	6.0177	3.9979
Mf	6.0539	25.2743	123.136
mfas	92.8007	69.8078	92.7555
MFS3	0	0	31.9209
Mhc	194.837	79.9321	77.0527
Mhc	0	4.7019	0
miple2	39.5996	77.1514	0
Mlc1	71.2793	39.6779	26.3605
Mlc2	159.255	110.812	36.8097
Mlc-c	90.1902	0	83.3853
Mlp60A	120.09	100.273	266.47
Mms19	11.5206	3.2065	0
mmy	4.2493	0	0
Mnr	22.78	0	52.6531
Mo25	32.5908	0	0
mod	24.4612	0	0
modSP	10.5557	9.7931	0
Moe	115.287	26.7394	78.1646
MP1	175.64	141.925	0
Mp20	264.198	350.955	199.853
Mpi	33.4797	15.5305	0
MRP	0	0	7.9133
msk	35.8095	14.657	0
Msp300	2.109	0	61.4198
Msp300	0.3264	0	3.3194
Mtap	22.9376	0	14.138
mthl2	0	0	7.8878
Mtkl	176.773	123.001	0
MtnA	110.483	153.752	102.147
mts	28.604	19.9031	0
Muc55B	36.448	0	33.698
Muc68Ca	0	0	56.0423
Myo31DF	6.5569	0	16.1657
Myo61F	12.922	5.9942	15.9293
mys	0	0	38.6371
Naa15-16	29.7932	0	0
Nacalpha	112.01	127.536	0
Nap1	119.441	33.2436	33.1287
NAT1	0	0	19.2212
nclb	4.8141	0	0
Ndg	165.315	95.6678	48.4252
nec	102.127	58.1414	0
Nep6	175.423	93.8942	12.476
Nep7	12.3272	25.7325	0
Nepl10	52.3616	43.7209	0
Nepl11	41.0579	15.583	0
Nepl13	110.334	37.3486	11.028
Nepl14	25.3984	0	0
Nepl15	67.6426	13.4477	0
Nepl17	25.9578	0	0
Nepl18	29.1597	4.5089	11.982
Nepl19	6.5862	0	0
Nepl21	65.6334	82.6389	0
Nepl6	151.809	46.9471	0
Neurochondrin	51.956	17.0126	11.3026
NimB1	16.49	7.6493	0
NimB2	215.192	153.387	38.8207
NimB3	54.3359	75.6156	0
NimB4	78.9164	27.4557	0
NimB5	63.1331	48.8101	25.9421
NimC2	0	0	6.3054
Nlp	29.0745	0	0
Nmt	4.6815	0	0
nocte	0	1.3318	10.6173
nolo	0	0	3.0199
Nopp140	3.2211	0	0
Npc1b	0	0	9.7748
Npc2f	12.998	0	0
Npc2g	277.945	309.438	0
Npc2h	253.337	254.621	26.0247
Nph	84.9869	0	0
Npl4	10.6234	0	0
Nplp2	796.505	536.343	1662.86
Nrd1	17.3382	2.6809	0
Nrg	33.885	37.228	9.8932
Nt5b	17.537	0	0
NT5E-2	0	0	20.9532
Ntf-2	84.9869	0	0
NUCB1	3.8834	10.8086	21.5424
nudC	26.6224	0	0
Nurf-38	117.674	54.5864	24.1768
nw	11.39	15.8507	21.0612
Obp44a	262.687	387.067	28.5726
Obp49a	10.4229	0	0
Obp56a	143.071	154.858	29.3948
Obp56d	303.617	234.736	31.1899
Obp56e	33.4797	23.2957	0
Obp83cd	9.1308	0	0
Obp83g	196.75	126.371	0
Obp99a	124.488	129.931	0
Obp99b	1438.5	949.34	191.954
Obp99c	263.403	386.925	405.882
obst-A	111.882	64.8742	0
obst-B	13.1137	0	0
obst-E	36.5233	12.7068	16.8838
obst-E	17.7483	0	0
ome	0	0	13.2802
orion	0	0	24.6137
Osbp	22.5475	0	0
pAbp	52.279	43.6519	90.2244
Paics	46.3565	64.5112	28.5726
Paip1	3.9529	5.501	43.8556
Pal1	4.3242	0	39.9792
par-1	0	0	17.4238
parvin	24.0835	0	11.1332
Past1	122.759	11.389	15.1329
Pbgs	33.7868	37.6151	0
Pcd	23.0173	16.0158	0
Pdcd4	8.6824	0	0
PDCD-5	49.8419	0	0
Pde1c	4.3799	0	0
Pdi	89.0992	80.5957	395.408
Pdxk	21.8058	10.1152	0
Pebp1	138.104	139.774	0
Pect	23.1985	0	0
peg	82.8622	153.752	0
Pep	6.1722	0	28.5327
Pepck1	10.2457	4.7528	0
PeriA	38.4289	13.3697	17.7647
Pex19	52.9713	10.5309	27.9855
Pfdn1	70.1479	24.405	0
Pfdn2	61.8087	0	0
Pfdn5	118.375	0	0
Pfdn6	53.0318	49.2006	0
Pfk	148.861	84.1589	94.6203
Pfrx	20.6125	0	0
Pgam1	233.964	241.179	48.0692
Pgant1	0	0	61.1862
Pgant5	3.5074	0	19.4566
Pgant6	0	4.6172	12.2699
Pgd	50.5328	44.751	8.4945
Pgi	178.198	170.835	146.447
Pgk	95.8406	133.375	59.0729
Pgm1	51.2957	65.8936	7.2962
Pgm2a	0	0	13.1168
PGRP-SA	43.5401	0	0
PGRP-SB1	46.5191	32.3688	0
PGRP-SD	11.8799	16.5325	0
Phgdh	19.9668	0	0
PhKgamma	5.2737	7.339	48.7575
PhLP2	36.8277	0	0
Phm	18.1616	0	33.5826
Pi3K68D	0	0	10.8899
Pi4KIIalpha	3.1122	0	34.5285
pix	28.9317	5.0328	0
Pka-C1	56.3369	8.7111	0
Pka-R1	47.014	16.3566	21.7334
Pka-R1	38.0976	13.2545	17.6115
Pka-R2	11.7223	0	0
Plod	64.359	59.7094	22.6678
poe	1.6608	0	8.4451
PolD1	4.047	0	0
porin	0	0	159.378
Pp1-87B	21.9503	0	27.0588
Pp2A-29B	37.3885	26.0155	27.654
Ppn	181.47	209.035	1369.01
Ppn	0	0	122.164
PPO1	368.277	401.092	532.941
PPO2	646.099	714.811	639.165
Ppt1	0	0	39.037
pr	52.6109	18.3038	0
Prat2	20.198	5.6216	0
prc	15.4792	5.3854	4.7704
Prip	0	0	76.2291
PRL-1	37.6646	0	0
Prm	5.0277	0	18.5933
promL	0	0	40.3344
Prosalpha1R	135.84	163.834	66.9816
Prosalpha2	56.6579	26.2824	0
Prosalpha3	142.289	104.831	61.9072
Prosalpha4	133.112	123.495	32.8183
Prosalpha5	126.784	126.026	66.9816
Prosalpha6	205.918	220.433	73.2236
Prosalpha7	122.274	109.389	48.4491
Prosbeta1	147.968	137.278	36.4811
Prosbeta2	162.475	260.021	45.0648
Prosbeta3	107.788	60.0007	39.8622
Prosbeta4	65.96	91.7921	20.3278
Prosbeta5	54.8497	65.4263	14.4889
Prosbeta6	103.431	65.4263	34.7734
Prosbeta7	123.675	126.214	15.2458
Prps	28.475	71.3281	42.1225
Prx2	159.46	269.462	147.429
Psa	33.1704	0	4.7181
psh	16.8248	0	0
Pu	54.5595	0	12.6107
pug	34.2406	31.7669	0
Pvr	0	0	16.246
Pxn	253.235	205.405	34.7848
pyd3	154.562	199.16	127.022
Pyk	176.945	324.32	31.9209
QC	25.996	18.0884	0
Qsox1	93.659	48.2737	6.4143
r	1.9871	8.296	20.2089
Rab1	194.019	90.001	597.933
Rab10	43.3267	15.0737	40.0576
Rab11	92.9296	14.3693	95.4644
Rab14	20.555	0	95.0204
Rab2	41.496	0	38.365
Rab35	10.9933	0	40.6555
Rab5	60.5386	14.0413	0
Rab6	42.4934	0	0
Rab7	53.3734	29.7105	39.4771
Rab8	10.6747	0	0
Rac1	23.0173	0	63.8418
Rac2	23.0173	0	0
Rack1	180.664	522.176	25.6973
Rad23	21.3494	0	0
Ran	71.6093	14.2363	0
Rap1	84.0631	0	66.6176
Rap2l	0	0	44.8998
Ras85D	11.6913	0	43.2368
REG	27.0571	12.5512	0
regucalcin	386.508	233.419	391.058
Rer1	0	0	100.637
rgn	8.2862	3.8438	35.7514
Rheb	60.7049	0	0
Rho1	92.0691	0	106.403
RhoGDI	32.98	15.2987	20.3278
RhoL	11.6298	0	0
rin	16.012	0	5.9216
Rm62	0	5.3201	56.5519
RNaseX25	54.3916	9.4616	0
rngo	14.4738	0	0
RPA1	3.6644	0	0
Rpi	45.8436	25.519	16.9538
RpL10	202.721	352.642	224.911
RpL10Ab	193.472	425.12	677.841
RpL11	84.0631	267.394	266.47
RpL12	174.094	354.095	643.835
RpL13	182.449	338.536	168.683
RpL13A	129.346	345.004	418.553
RpL14	93.1784	407.535	886.094
RpL15	75.8216	195.958	220.317
RpL17	47.5196	115.727	65.9013
RpL18	129.289	474.341	608.535
RpL18A	149.807	416.954	623.269
RpL19	97.9652	287.811	362.295
RpL21	83.3834	348.117	128.487
RpL22	29.5607	123.413	109.321
RpL23	173.616	439.291	437.773
RpL23A	127.634	266.429	191.756
RpL24	71.2793	218.228	369.047
RpL26	192.789	288.93	438.752
RpL27	114.575	318.893	756.644
RpL27A	103.809	227.016	137.11
RpL28	245.518	234.899	283.741
RpL29	116.298	242.766	215.046
RpL3	143.415	384.38	284.833
RpL30	119.441	581.764	1546.01
RpL31	106.919	347.182	197.704
RpL32	131.92	413.065	457.374
RpL34b	26.3055	18.3038	97.2828
RpL35	71.8588	100.001	66.437
RpL35A	70.3713	332.966	260.247
RpL36	96.0721	187.176	497.411
RpL36A	21.2467	118.271	78.5746
RpL37-1	47.5196	165.325	131.803
RpL37A	48.0361	434.516	488.529
RpL38	94.6997	527.149	758.806
RpL4	176.332	475.442	417.758
RpL5	206.925	493.651	27.3303
RpL6	127.305	265.744	319.472
RpL7	184.138	414.886	486.414
RpL7A	122.306	329.063	392.003
RpL8	120.841	264.261	255.367
RpL9	116.298	550.27	537.615
RpLP0	160.322	475.321	412.454
RpLP1	197.291	356.924	583.697
RpLP2	156.436	353.765	542.373
Rpn1	64.9193	60.2292	4.446
Rpn10	33.4797	31.061	0
Rpn11	43.0453	29.9516	26.5317
Rpn12	25.1098	69.8872	15.4768
Rpn13	68.1643	47.4299	0
Rpn2	80.1543	69.339	4.0058
Rpn3	84.9869	105.821	33.084
Rpn5	39.6154	85.758	8.1392
Rpn6	85.5677	105.07	9.3072
Rpn7	73.8447	86.9547	0
Rpn8	84.9869	72.7819	12.0884
Rpn9	75.1978	40.2492	10.696
RpS10b	262.397	499.693	51.0735
RpS11	57.0235	257.906	421.768
RpS12	63.5873	486.696	29.3948
RpS13	146.335	590.57	405.882
RpS14a	175.602	427.654	432.941
RpS15	223.952	311.659	55.2146
RpS15Aa	152.976	354.812	282.868
RpS15Ab	0	189.233	0
RpS16	209.022	623.318	414.109
RpS17	134.941	234.736	467.849
RpS18	218.059	485.532	591.377
RpS19a	212.467	374.524	235.724
RpS2	124.138	333.993	306.058
RpS20	73.6553	230.628	408.588
RpS21	106.49	592.778	49.2274
RpS23	92.713	322.556	171.435
RpS24	67.4705	211.262	62.3798
RpS25	151.088	289.106	174.61
RpS26	96.9149	107.896	0
RpS27	157.833	256.253	97.2828
RpS27A	240.796	492.794	1047.66
RpS28b	169.974	189.233	62.8597
RpS29	39.4582	549.114	218.886
RpS3	296.418	787.509	1046.38
RpS30	0	46.5915	30.9536
RpS3A	189.635	550.753	579.341
RpS4	237.052	565.524	422.677
RpS5a	96.9149	269.74	125.444
RpS6	71.2793	198.389	214.179
RpS7	148.07	301.163	231.673
RpS8	223.091	399.163	746.458
RpS9	226.632	488.852	356.205
Rpt1	91.8565	99.4238	9.4362
Rpt2	90.6011	56.0371	0
Rpt3	80.254	96.7929	0
Rpt3R	0	0	20.1772
Rpt4	72.3566	54.2198	0
Rpt5	123.906	86.216	19.0929
Rpt6	125.487	75.9268	30.2658
Rtnl1	3.7137	0	199.144
Rtnl1	9.9534	55.4061	18.4049
rudhira	1.9694	0	0
Sams	70.4058	45.2211	20.0288
san	12.009	0	0
Sap-r	41.7354	25.8135	8.5748
Sar1	57.2451	0	0
Scamp	0	0	119.122
Scp2	12.009	16.7122	0
scramb1	0	0	9.8218
Sdb	0.5508	0	0
Sec13	18.6207	8.6377	22.9544
Sec16	0.9949	0	0
Sec22	0	0	38.7287
Sec23	31.4441	7.9561	0
Sec24CD	12.9653	0	0
Sec31	5.346	0	3.2951
Sec61beta	0	0	40.8588
SERCA	0	6.1562	347.647
serp	77.6036	45.4719	0
SerRS	163.188	18.4134	0
sesB	0	0	68.3257
sgl	4.6421	12.9203	0
Sgs1	0	0	9.5316
Sgs3	0	30.0492	279.49
Sgs5	13.5562	282.979	1428.8
Sgs5bis	0	21.6552	345.285
Sgs7	0	83.1091	607.36
Sgs8	58.9242	164.002	653.74
Sgt	26.7028	0	0
Sh3beta	54.672	0	0
shg	16.1289	0	0
Shmt	4.1148	28.6316	0
shrb	29.3318	0	0
Sid	17.9162	41.5545	11.0429
Skel	25.366	0	0
Ski8	6.6757	0	0
SkpA	27.2797	0	25.2215
slf	143.484	146.43	35.3756
sli	1.0244	0	7.577
sli	1.5042	10.4664	0
smp-30	29.1704	30.4459	0
Smyd4-3	3.348	0	0
SmydA-9	13.258	6.1501	40.8588
Snx6	9.8426	0	0
Sod1	115.538	160.786	186.936
Sod3	36.6242	16.9891	45.1478
Sodh1	24.5518	42.7088	0
Sodh2	67.5174	93.9594	45.3986
SP1029	14.2253	26.3952	0
Sp7	169.539	70.7809	0
SPARC	181.715	80.922	309.129
SpdS	23.0975	10.7144	0
SPE	55.2415	46.1255	0
Sph242	204.695	116.866	291.155
Sph35	272.125	249.941	1127.14
SPH93	44.7299	68.4725	8.271
spin	0	0	6.7535
spirit	50.6029	7.8245	0
sPLA2	47.5196	33.0649	0
Spn27A	98.8662	89.4306	54.844
Spn28Dc	45.3475	11.474	22.8687
Spn42Da	179.603	98.4617	20.1275
Spn42Dc	5.483	0	0
Spn43Ab	376.71	273.858	62.3798
Spn43Ad	32.5748	0	0
Spn77Ba	4.9104	47.8339	0
Spn88Ea	46.5736	36.0074	0
Spn88Eb	67.4309	72.1839	28.7738
sprt	27.8821	43.6519	6.4446
spz	7.6195	10.6036	28.1785
sqd	55.0694	28.7387	89.1001
sqh	114.293	17.6726	0
Sr-CIV	0	0	60.3824
Srg1	15.561	0	28.7738
Srp14	101.361	28.2113	0
Srp19	27.6207	76.8759	0
Srp54k	47.847	48.4258	0
Srp68	36.5838	45.8201	0
Srp72	57.7911	61.5007	0
Srp9	57.3937	0	0
SsRbeta	11.6298	32.3688	21.5046
sta	147.311	364.449	15.1329
Stip1	85.6807	0	0
sturkopf	0	0	106.472
stw	8.4553	0	0
su(r)	21.4322	35.7909	0
Sumo	73.6553	68.3341	90.7973
Surf4	0	0	30.2658
svr	12.5727	13.1225	26.1543
sw	17.4263	9.7004	0
Syb	0	0	316.735
Synd	35.784	0	0
Syp	3.9248	5.4619	50.8013
Syx13	0	0	28.7738
Taldo	53.4057	83.6112	0
Tapdelta	13.3112	18.5243	123.069
Tctp	154.162	35.7562	71.2653
Ten-m	15.373	15.7636	23.9378
Tep1	37.5348	15.8975	0
Tep2	77.3934	0	93.4582
Tep2	168.059	227.379	92.0761
Tep4	194.97	281.604	35.5056
teq	79.934	59.4742	165.367
teq	3.7153	0	77.2865
TER94	93.7933	99.8139	40.8078
TER94	42.854	0	39.6206
ThrRS	124.894	17.8263	5.9216
Tig	405.979	362.596	578.895
Tkt	236.497	137.542	71.7966
Tm1	325.634	64.7376	86.0185
Tm1	78.9164	0	0
Tm2	295.659	86.6207	57.5476
TM9SF2	0	0	43.4008
TM9SF3	0	0	27.6073
TM9SF4	0	0	19.4566
Tmem63	0	0	10.7523
Tmlh	36.423	8.4479	0
tmn	0	0	8.7868
tnc	0	0	21.7411
tok	28.6773	12.6026	5.5818
TotA	291.195	357.562	0
TP53INP	5.7097	23.8375	0
Tpi	114.293	123.708	199.597
TpnC47D	114.047	0	26.3605
TpnC73F	199.582	59.5168	26.3605
TppII	67.495	82.7464	457.618
TppII	64.4037	78.9565	436.659
Tppl	144.108	167.121	88.8234
Tps1	54.6269	30.4083	30.3032
tral	0	0	18.8001
TRAM	0	0	11.1029
Treh	39.4582	54.9114	29.1848
Trx2	41.6917	58.0195	38.546
Trxr1	72.0052	25.0512	8.3215
Tsf1	217.174	331.01	44.6196
tsl	50.0773	26.1334	0
Tsp	12.5075	5.802	3.8546
Tsp42Ed	0	0	17.9995
Tsp42Ee	0	0	268.808
Tsp96F	0	0	30.4916
tsr	104.511	83.1091	165.644
tsu	26.7837	0	0
Ttc1	8.4017	0	0
Tudor-SN	114.54	112.906	13.2372
Txl	23.0975	0	0
TyrRS	33.671	0	0
tzn	24.4612	0	0
Uba1	33.3954	10.3276	6.8613
Uba5	21.8778	0	0
Uch-L5	40.9196	18.9817	0
Uev1A	15.239	0	28.1785
Ugp	193.83	179.827	39.8234
UK114	32.024	22.2829	29.6078
unc-45	9.3333	0	0
uncNacbeta	13.8972	7.7359	0
up	61.2248	0	0
up	61.2248	0	0
up	22.7214	0	0
Usp14	18.6077	0	0
Usp5	16.0314	0	0
Usp7	5.8715	2.7237	0
v	34.9814	8.1136	0
Vago	96.6726	76.8759	0
Vajk2	32.7357	11.389	15.1329
ValRS	12.6387	0	0
veil	7.3778	0	47.7482
verm	75.7597	64.4293	0
verm	74.9037	0	0
Vha13	18.886	26.2824	0
Vha14-1	142.559	24.7987	0
Vha26	312.872	163.276	72.3164
Vha36-1	89.8236	62.5007	33.2185
Vha44	56.95	0	10.5306
Vha55	157.833	100.409	75.0467
Vha68-1	14.3952	0	0
Vha68-2	197.934	110.18	46.5817
VhaAC39-1	0	0	35.0218
VhaAC45	34.9814	32.4542	0
VhaSFD	136.923	52.5647	0
vig	72.1521	125.512	50.0312
vig2	49.8794	76.3553	55.3392
Vinc	43.6873	12.7993	0
vir-1	66.1009	91.9883	69.8441
vir-1	35.8877	0	37.92
vkg	41.004	36.4566	221.143
vnc	33.8213	0	0
Vps60	0	0	18.0791
wdp	48.9585	18.1686	78.4585
wupA	180.597	44.3515	78.5746
yellow-c	5.0449	7.0206	0
yellow-d	153.449	99.6539	47.2903
yellow-d2	10.7265	0	0
yellow-f	51.5072	57.3433	28.5726
yellow-f2	58.6635	61.2286	0
yip7	40.9196	22.778	15.1329
Yp3	84.1775	7.3215	9.7283
yps	18.8323	26.2077	162.506
Zasp52	6.0428	0	5.5869
zda	0	0	10.2919
zip	90.1005	19.8784	0
