## Supplementary Table 2 for "Comparison of Techniques for Isolating Small Extracellular Vesicles from *Drosophila* Larval Hemolymph"

### Sheet: Sheet1
EV protein shared in ExoCarta and FunRich	Drosophila ortholog	Maximum_DIOPT_Score
YWHAB; YWHAE; YWHAG; YWHAQ; YWHAZ	14-3-3EPSILON	12
YWHAB; YWHAE; YWHAG; YWHAQ; YWHAZ	14-3-3ZETA	13
ACTB	ACT42A	11
ACTB	ACT57B	7
ACTB	ACT5C	12
ACTB	ACT79B	7
ACTB	ACT87E	7
ACTB	ACT88F	7
ACTN1; ACTN4	ACTN	12
AHCY	AHCY	13
AHCY	AHCYL1	5
AHCY	AHCYL2	6
ALDOA	ALD1	13
ALDOA	ALD2	10
PDCD6IP	ALIX	12
ANXA1; ANXA11; ANXA2; ANXA4; ANXA5; ANXA6; ANXA7	ANXB10	8
ANXA1; ANXA11; ANXA2; ANXA4; ANXA5; ANXA6; ANXA7	ANXB11	12
ANXA1; ANXA11; ANXA2; ANXA4; ANXA5; ANXA6; ANXA7	ANXB9	11
ACTB	ARP1	3
ACTB	ARP53D	3
ATP1A1	ATPALPHA	11
ACLY	ATPCL	13
TUBB4B	BETATUB56D	11
TUBB4B	BETATUB60D	7
TUBB4B	BETATUB65B	4
TUBB4B	BETATUB85D	8
TUBB4B	BETATUB97EF	6
BSG	BSG	9
TCP1	CCT1	13
CCT2	CCT2	13
CCT3	CCT3	13
CCT4; CCT5	CCT4	13
CCT4; CCT5	CCT5	13
SLC3A2	CD98HC	8
CDC42; RAC1; RHOA	CDC42	12
PKM	CG11249	3
VCP	CG12010	4
PKM	CG12229	3
LDHA; LDHB	CG13334	6
GNAI2	CG17760	5
PPIA	CG2852	3
PKM	CG2964	8
GNAI2	CG30054	6
RALA; RAP1B	CG30158	3
CD63; CD81; CD9	CG30160	6
EEF2	CG33158	3
ATP1A1	CG45062	4
ATP1A1	CG45063	3
EEF2	CG4849	3
VCP	CG5776	4
FLNA; FLNB	CG5984	5
CFL1	CG6873	10
PKM	CG7069	7
PKM	CG7362	5
PPIA	CG7768	7
GAPDH	CG9010	6
EHD1; EHD4	CG9297	3
PGK1	CG9961	6
CLTC	CHC	12
FLNA; FLNB	CHER	12
CLIC1	CLIC	12
GNAI2	CTA	4
PPIA	CYP1	7
PPIA	CYP40	3
MYH9	DIDUM	3
EEF1A1	EEF1ALPHA1	11
EEF1A1	EEF1ALPHA2	11
EEF1G	EEF1GAMMA	12
EEF2	EEF2	13
ENO1	ENO	13
FASN	FASN1	13
FASN	FASN2	13
FASN	FASN3	8
FLOT1; FLOT2	FLO1	11
FLOT1; FLOT2	FLO2	13
KPNB1	FS(2)KET	13
GNAI2	GALPHAI	12
GNAI2	GALPHAO	5
GNAI2	GALPHAQ	4
GAPDH	GAPDH1	12
GAPDH	GAPDH2	11
GNB1; GNB2	GBETA13F	12
GNB1; GNB2	GBETA5	4
GNB1; GNB2	GBETA76C	6
GDI2	GDI	13
HSP90AA1; HSP90AB1	GP93	5
H4C1	HIS4:CG31611	10
H4C1	HIS4:CG33869	7
H4C1	HIS4:CG33871	10
H4C1	HIS4:CG33873	9
H4C1	HIS4:CG33875	9
H4C1	HIS4:CG33877	8
H4C1	HIS4:CG33879	8
H4C1	HIS4:CG33881	7
H4C1	HIS4:CG33883	9
H4C1	HIS4:CG33885	9
H4C1	HIS4:CG33887	9
H4C1	HIS4:CG33889	9
H4C1	HIS4:CG33891	9
H4C1	HIS4:CG33893	9
H4C1	HIS4:CG33895	9
H4C1	HIS4:CG33897	9
H4C1	HIS4:CG33899	9
H4C1	HIS4:CG33901	9
H4C1	HIS4:CG33903	9
H4C1	HIS4:CG33905	9
H4C1	HIS4:CG33907	9
H4C1	HIS4:CG33909	9
H4C1	HIS4R	9
HSPA1A; HSPA5; HSPA8	HSC70-1	9
HSPA1A; HSPA5; HSPA8	HSC70-2	6
HSPA5; HSPA8	HSC70-3	13
HSPA1A; HSPA5; HSPA8	HSC70-4	12
HSPA1A; HSPA5; HSPA8	HSP68	5
HSPA1A; HSPA8	HSP70AA	4
HSPA8	HSP70AB	3
HSPA8	HSP70BA	3
HSPA1A; HSPA8	HSP70BB	3
HSPA1A; HSPA8	HSP70BBB	4
HSPA1A; HSPA8	HSP70BC	4
HSP90AA1; HSP90AB1	HSP83	13
ITGB1	ITGBN	5
ATP1A1	JYALPHA	7
LDHA; LDHB	LDH	11
SLC3A2	MAL-A1	3
SLC3A2	MAL-A2	4
SLC3A2	MAL-A3	4
SLC3A2	MAL-A4	4
SLC3A2	MAL-A5	4
SLC3A2	MAL-A6	4
SLC3A2	MAL-A7	4
SLC3A2	MAL-A8	4
SLC3A2	MAL-B1	4
SLC3A2	MAL-B2	4
EZR; MSN; RDX	MER	3
MYH9	MHC	6
ACTN1; ACTN4	MICAL-LIKE	3
PPIA	MOCA-CYP	3
EZR; MSN; RDX	MOE	13
CDC42; RAC1; RHOA	MTL	4
ITGB1	MYS	12
PPIA	NINAA	4
EHD1; EHD4	PAST1	13
GPI	PGI	13
PGK1	PGK	12
PRDX1; PRDX2	PRX1	7
PRDX1; PRDX2	PRX2	11
PRDX1; PRDX2	PRX3	6
PRDX1; PRDX2	PRX4	5
PKM	PYK	13
RAB5C	RAB5	13
RAB7A	RAB7	12
RAB5C	RABX1	3
CDC42; RAC1; RHOA	RAC1	10
CDC42; RAC1; RHOA	RAC2	10
RALA; RAP1B	RALA	13
RAN	RAN	12
RAN	RAN-LIKE	5
RAP1B	RAP1	12
RAP1B	RAP2L	6
RAP1B	RAS64B	3
RAP1B	RAS85D	3
RHOA	RHO1	13
RAC1; RHOA	RHOL	4
VCP	SMID	3
LGALS3BP	TANGO10	3
LGALS3BP	TEQ	3
VCP	TER94	13
TPI1	TPI	12
TSG101	TSG101	13
CD63; CD81; CD9	TSP29FA	11
CD63	TSP29FB	5
CD63	TSP39D	8
CD63; CD81; CD9	TSP42EA	6
CD63	TSP42EB	5
CD63; CD81; CD9	TSP42EC	4
CD63; CD81; CD9	TSP42ED	7
CD63; CD81; CD9	TSP42EE	5
CD81; CD9	TSP42EF	3
CD81; CD9	TSP42EG	3
CD63; CD81; CD9	TSP42EL	3
CD63	TSP42EN	3
CD63	TSP42ER	3
CD63	TSP47F	10
CD81; CD9	TSP5D	3
CD81; CD9	TSP74F	3
CD81; CD9	TSP96F	6
CFL1	TSR	12
UBA1	UBA1	12
MYH9	ZIP	13
