## Supplementary Table 3 for "Comparison of Techniques for Isolating Small Extracellular Vesicles from *Drosophila* Larval Hemolymph"

### Sheet: Summary
sEV fraction	Total proteins with adjusted NSAF >= 2	Proteins found in the Drosophila EV mass spectrometry dataset of Linnemannstöns et al.
UC	824	250
SEC	779	318
SP	1142	309

### Sheet: SP
Gene	Adjusted NSAF
Lsp1beta	4766.59
Lsp1alpha	4327.25
apolpp	2319.78
Lsp2	2159.22
CG2233	843.3
PPO2	646.099
CG9331	433.798
Gapdh2	392.68
Ald1	391.74
Spn43Ab	376.71
Adh	371.154
Hsp83	369.817
PPO1	368.277
IM33	350.312
Fbp2	310.733
FASN1	304.531
RpS3	296.418
bic	274.573
Mp20	264.198
Obp99c	263.403
Obp44a	262.687
Eno	256.32
l(2)efl	248.144
Fbp1	246.949
RpL28	245.518
fat-spondin	243.265
GstD1	243.168
Apoltp	239.172
RpS4	237.052
awd	236.749
eEF5	236.253
Ldh	232.946
eEF1beta	228.929
RpS9	226.632
eEF1gamma	225.58
RpS15	223.952
RpS8	223.091
RpS18	218.059
Tsf1	217.174
Idgf3	210.444
RpS16	209.022
RpL5	206.925
Prosalpha6	205.918
RpL10	202.721
TpnC73F	199.582
Idgf2	195.856
Tep4	194.97
Mhc	194.837
Rab1	194.019
Ugp	193.83
RpL10Ab	193.472
RpL26	192.789
Lectin-galC1	190.078
eEF1delta	189.893
RpS3A	189.635
Men	185.345
Cndp2	184.909
RpL7	184.138
RpL13	182.449
LanA	179.178
Pgi	178.198
Pyk	176.945
RpL4	176.332
Nep6	175.423
RpL12	174.094
RpL23	173.616
DNaseII	169.045
Gel	168.909
Tep2	168.059
SerRS	163.188
RpLP0	160.322
Mlc2	159.255
RpLP2	156.436
cv-d	153.323
RpS15Aa	152.976
cher	151.977
RpL18A	149.807
Pfk	148.861
RpS13	146.335
RpL3	143.415
Prosalpha3	142.289
CG5506	135.035
RpS17	134.941
CCT5	134.536
Idgf5	134.371
Cam	133.469
LManII	130.943
RpL13A	129.346
RpL18	129.289
RpL23A	127.634
RpL6	127.305
ThrRS	124.894
RpS2	124.138
RpL7A	122.306
Prosalpha7	122.274
RpL8	120.841
eIF4A	120.627
Mlp60A	120.09
Nurf-38	117.674
RpL9	116.298
RpL29	116.298
Sod1	115.538
RpL27	114.575
Tudor-SN	114.54
Tpi	114.293
eIF3j	112.356
Nacalpha	112.01
Acer	108.729
Glt	107.683
RpL31	106.919
RpS21	106.49
tsr	104.511
RpL27A	103.809
Dip-B	100.044
CCT1	99.1768
Spn27A	98.8662
RpL19	97.9652
RpS26	96.9149
RpL36	96.0721
AsnRS	95.0391
Argl	94.2285
TER94	93.7933
RpL14	93.1784
RpS23	92.713
Rho1	92.0691
zip	90.1005
eIF1A	89.5808
Pdi	89.0992
eIF3i	88.1153
CG31075	86.564
Stip1	85.6807
Mdh1	85.2391
bnb	84.9869
RpL11	84.0631
Rap1	84.0631
RpL21	83.3834
Idgf1	80.5343
AMPdeam	79.6274
Cat	78.6045
Hexo2	78.1552
Tep2	77.3934
GNBP3	76.6617
Irp-1B	76.1952
RpL15	75.8216
verm	75.7597
verm	74.9037
RpL35	71.8588
Ran	71.6093
Mlc1	71.2793
RpL24	71.2793
RpS6	71.2793
RpL35A	70.3713
Arc1	69.5956
Cdc42	69.4134
RpS24	67.4705
coro	66.9594
RpS12	63.5873
Dp1	62.842
CG13321	61.8087
CG7675	61.5933
Khc	61.1906
Glys	57.7269
kra	57.5978
CG42394	57.3937
RpS11	57.0235
Actn	56.7845
Gel	56.7345
CG9953	56.5464
Tps1	54.6269
Gs2	53.8941
Taldo	53.4057
LManII	53.1955
capt	52.1146
Neurochondrin	51.956
Pgm1	51.2957
eIF3d1	51.2957
fau	50.6029
Pgd	50.5328
vig2	49.8794
deltaCOP	49.8419
GluProRS	48.9889
CG31705	48.5995
RpL37A	48.0361
RpL17	47.5196
Spn88Ea	46.5736
LysRS	46.195
eIF3b	44.8337
flr	43.6117
TER94	42.854
Rab6	42.4934
Gfat1	42.1196
Sap-r	41.7354
ImpL2	41.535
Rab2	41.496
vkg	41.004
CG1440	40.7519
Fbp	39.6945
CG8665	38.7235
alpha-Est7	38.6304
HisRS	38.0976
eIF5	38.0976
EloB	37.4519
Ald1	36.5233
Adgf-A	35.9619
msk	35.8095
CG3662	34.6342
pug	34.2406
LeuRS	33.6496
Uba1	33.3954
Psa	33.1704
Karybeta3	31.9951
Sec23	31.4441
cpa	30.9043
Ahcy	30.6897
Hsc70-3	30.3154
bgm	29.8603
Naa15-16	29.7932
RpL22	29.5607
Nlp	29.0745
cher	28.853
ApepP	28.8373
sprt	27.8821
CG6726	27.5519
eIF6	27.0571
REG	27.0571
Fuca	26.838
Sgt	26.7028
RpL34b	26.3055
eRF1	25.2244
AlaRS	25.1618
gammaCOP	25.1383
CG1637	24.5518
mod	24.4612
Gs2	23.9529
CG1674	23.7918
IleRS	23.3731
alphaCOP	23.2784
Txl	23.0975
Rac1	23.0173
ERp60	22.5937
Lpin	21.3494
RpL36A	21.2467
Arp3	21.1451
betaCOP	20.6296
Rab14	20.555
Fkbp14	20.4598
GstD9	20.2721
Usp14	18.6077
CG6195	18.2616
CG9281	18.0823
Fdh	17.4907
eIF5B	17.3837
CG16749	16.6767
Gdh	16.4084
GlyRS	16.2714
AOX3	15.8588
Gyg	15.8059
Hel25E	15.6344
Mal-A3	15.3983
AP-2mu	15.1693
cin	14.7066
CG5355	14.6141
Tapdelta	13.3112
Sec24CD	12.9653
Myo61F	12.922
svr	12.5727
Tsp	12.5075
CG13492	11.8679
Ras85D	11.6913
RhoL	11.6298
SsRbeta	11.6298
nw	11.39
GlnRS	11.3607
Rab35	10.9933
CG9449	10.9389
Rab8	10.6747
CG8560	10.5725
Rtnl1	9.9534
DppIII	9.1687
LManV	9.0006
CG9673	8.4661
CG4829	8.0645
CG17271	7.8636
veil	7.3778
Myo31DF	6.5569
Pep	6.1722
Mf	6.0539
Desat1	5.7693
Gp93	5.6154
CG3987	5.4695
CG2246	5.4425
Calr	5.4425
Nmt	4.6815
Aldh-III	4.4371
Pal1	4.3242
l(3)80Fj	4.2009
Shmt	4.1148
Syp	3.9248
alpha-Est1	3.9109
NUCB1	3.8834
Rtnl1	3.7137
Cnx99A	3.6523
Pgant5	3.5074
Fmr1	3.2447
CG8230	3.1612
mesh	3.0883
CG1674	2.5694
Capr	2.2993
kst	2.1573

### Sheet: UC
Gene	Adjusted NSAF
Lsp1beta	5440.75
Lsp1alpha	4296.01
Lsp2	2360.01
apolpp	1136.96
CG2233	809.611
RpS3	787.509
PPO2	714.811
Ald1	630.34
RpS16	623.318
RpS21	592.778
RpS13	590.57
RpS4	565.524
IM33	562.506
RpS3A	550.753
RpL9	550.27
RpL5	493.651
RpS9	488.852
RpS12	486.696
RpS18	485.532
Lectin-galC1	479.441
RpL4	475.442
RpLP0	475.321
RpL18	474.341
RpL23	439.291
RpL37A	434.516
RpL10Ab	425.12
RpL18A	416.954
RpL7	414.886
RpL14	407.535
PPO1	401.092
RpS8	399.163
CG5506	392.921
Obp44a	387.067
Obp99c	386.925
CG9331	386.738
RpL3	384.38
Gapdh2	370.486
RpS15Aa	354.812
RpL12	354.095
RpLP2	353.765
RpL10	352.642
Mp20	350.955
RpL21	348.117
RpL31	347.182
RpL13A	345.004
RpL13	338.536
RpS2	333.993
RpL35A	332.966
Tsf1	331.01
RpL7A	329.063
FASN1	325.414
Pyk	324.32
RpS23	322.556
RpL27	318.893
RpS15	311.659
Men	294.204
RpL26	288.93
RpL19	287.811
Tep4	281.604
Spn43Ab	273.858
RpL11	267.394
RpL23A	266.429
RpL6	265.744
Adh	264.261
RpL8	264.261
RpS11	257.906
awd	256.253
Eno	252.153
Fbp1	245.047
RpL29	242.766
Apoltp	242
RpL28	234.899
RpS17	234.736
Tep2	227.379
RpL27A	227.016
Ldh	222.292
Prosalpha6	220.433
bic	218.346
RpL24	218.228
cv-d	217.554
RpS24	211.262
LManII	207.85
RpS6	198.389
RpL15	195.958
RpL36	187.176
eEF1beta	180.07
Ugp	179.827
Pgi	170.835
Idgf2	167.729
CG31075	164.847
l(2)efl	164.44
Sod1	160.786
Fbp2	156.154
eEF5	154.719
Idgf3	153.403
eEF1gamma	149.828
GstD1	147.131
LanA	143.314
Gel	142.577
Cndp2	141.529
Nacalpha	127.536
Tpi	123.708
RpL22	123.413
Acer	122.025
CCT1	121.456
CCT5	119.144
RpL36A	118.271
RpL17	115.727
eIF3i	113.192
Tudor-SN	112.906
Hsp83	111.508
Mlc2	110.812
Prosalpha7	109.389
eEF1delta	108.107
RpS26	107.896
Prosalpha3	104.831
Cam	103.189
Dip-B	102.905
DNaseII	100.821
Mdh1	100.372
Mlp60A	100.273
RpL35	100.001
TER94	99.8139
Cat	97.2343
fat-spondin	96.7246
Nep6	93.8942
Rab1	90.001
Spn27A	89.4306
Ahcy	85.4177
cher	84.8766
Pfk	84.1589
Taldo	83.6112
eIF1A	83.1091
tsr	83.1091
Pdi	80.5957
Mhc	79.9321
Argl	78.679
vig2	76.3553
Irp-1B	68.4101
LManII	68.3341
Pgm1	65.8936
verm	64.4293
eIF6	62.7558
eIF3b	62.392
Gyg	61.5887
eIF4A	61.0429
eIF3d1	60.4025
TpnC73F	59.5168
AOX3	58.8524
CG8665	57.257
GNBP3	56.4802
Rtnl1	55.4061
Nurf-38	54.5864
CG6726	53.6789
flr	50.5762
cher	50.191
Fuca	49.7982
AMPdeam	47.4909
fau	46.9471
RpS30	46.5915
Fbp	46.0335
Pgd	44.751
sprt	43.6519
Idgf5	41.5545
Fdh	40.5678
CG42394	39.9355
Mlc1	39.6779
Glt	38.9624
AnxB9	37.9634
CG1440	37.8078
vkg	36.4566
Spn88Ea	36.0074
GluProRS	35.8814
Glys	35.7043
Idgf1	35.0232
Gs2	33.3337
SsRbeta	32.3688
pug	31.7669
Tps1	30.4083
Sgs3	30.0492
Hexo2	29.6627
Shmt	28.6316
GstD9	28.2113
Sap-r	25.8135
Mf	25.2743
CG9449	22.8344
GlyRS	22.6439
IleRS	22.5186
Adgf-A	22.2426
eIF5B	21.5037
LysRS	21.4288
Echs1	20.8477
zip	19.8784
CG3662	19.2792
Dp1	18.9088
Tapdelta	18.5243
SerRS	18.4134
RpL34b	18.3038
CG31705	18.0354
Gfat1	18.0354
ThrRS	17.8263
Gfat1	17.7235
alphaCOP	17.4435
deltaCOP	17.3404
Neurochondrin	17.0126
Desat1	16.0576
AlaRS	15.9163
nw	15.8507
Gdh	15.2229
l(1)G0289	14.7602
msk	14.657
Ran	14.2363
Karybeta3	13.9142
svr	13.1225
eIF3j	13.0298
LeuRS	13.0078
betaCOP	12.7595
DppIII	12.7595
REG	12.5512
CG9953	12.1064
coro	11.6479
CG4829	11.2228
NUCB1	10.8086
gammaCOP	10.495
Uba1	10.3276
AGO2	10.1319
ApepP	10.0327
Ldsdh1	9.6095
Hsc70-3	9.3751
r	8.296
CG1674	8.2774
Sec23	7.9561
CG2246	7.574
Arp3	7.3565
bnb	6.9571
CG1637	6.8334
ERp60	6.2884
SERCA	6.1562
Myo61F	5.9942
Tsp	5.802
blw	5.5707
Syp	5.4619
Rm62	5.3201
cin	5.1165
CG9281	5.0328
Mhc	4.7019
Pgant6	4.6172
CG5355	4.0675
GlnRS	3.9525
Khc	3.1539

### Sheet: SEC
Gene	Adjusted NSAF
CG2233	3602.28
Lsp1beta	1263.57
Lsp1alpha	1181.7
RpS3	1046.38
GNBP3	1033.98
apolpp	1020.55
Lectin-galC1	944.585
RpL14	886.094
RpL27	756.644
RpS8	746.458
RpL10Ab	677.841
RpL12	643.835
PPO2	639.165
RpL18A	623.269
RpL18	608.535
Rab1	597.933
RpS18	591.377
RpS3A	579.341
Lsp2	571.207
Fbp1	543.99
RpLP2	542.373
RpL9	537.615
PPO1	532.941
CG32638	513.947
RpL36	497.411
RpL37A	488.529
RpL7	486.414
RpS17	467.849
RpL26	438.752
RpL23	437.773
CG9331	426.135
RpS4	422.677
RpS11	421.768
RpL13A	418.553
RpL4	417.758
RpS16	414.109
RpLP0	412.454
Cam	411.33
Obp99c	405.882
RpS13	405.882
Pdi	395.408
RpL7A	392.003
RpL24	369.047
RpL19	362.295
Ldsdh1	357.514
RpS9	356.205
SERCA	347.647
l(2)efl	327.744
RpL6	319.472
Syb	316.735
RpS2	306.058
RpL3	284.833
RpL28	283.741
RpS15Aa	282.868
Sgs3	279.49
Tsp42Ee	268.808
RpL11	266.47
Mlp60A	266.47
RpL35A	260.247
RpL8	255.367
fau	249.519
Gapdh2	233.83
Lsd-2	232.152
RpL10	224.911
vkg	221.143
RpL15	220.317
Gel	215.046
RpL29	215.046
RpS6	214.179
AnxB11	207.892
Mp20	199.853
Tpi	199.597
Rtnl1	199.144
RpL31	197.704
Ldh	196.91
Arc1	193.034
RpL23A	191.756
Sod1	186.936
CG31198	182.56
Eno	179.779
CHOp24	176.793
RpS23	171.435
RpL13	168.683
tsr	165.644
porin	159.378
Cyt-b5	152.458
FASN1	149.156
Pgi	146.447
RpL27A	137.11
CG5506	136.196
Gyg	128.597
RpL21	128.487
CG7675	128.129
Mf	123.136
Tapdelta	123.069
CG10912	120.616
Scamp	119.122
GstD1	117.298
Lsd-1	113.76
Idgf3	111.18
Arl8	109.835
RpL22	109.321
Rho1	106.403
CG6310	105.852
eEF1gamma	104.28
Hsp83	102.574
CG12159	101.136
IM33	99.6556
RpL34b	97.2828
Rab14	95.0204
Pfk	94.6203
Tep2	93.4582
Tep2	92.0761
eEF1beta	92.0243
AnxB9	88.2751
Hsc70-3	87.1986
CG31705	83.8743
blw	81.4215
RpL36A	78.5746
eEF5	77.092
Mhc	77.0527
Prip	76.2291
ERp60	75.2002
Prosalpha6	73.2236
Cat	72.6737
l(1)G0289	71.9114
CG13887	71.6821
Glys	71.1619
Atpalpha	69.3213
sesB	68.3257
Rap1	66.6176
RpL35	66.437
RpL17	65.9013
GILT1	65.374
Desat1	64.0085
CG1227	63.8418
Adh	63.8418
Rac1	63.8418
eIF3i	62.6668
CG9673	62.6188
Spn43Ab	62.3798
RpS24	62.3798
Prosalpha3	61.9072
Pgant1	61.1862
cher	61.0108
Calr	60.3824
CCT5	60.3082
Fkbp14	56.7483
ATPsynbeta	56.6359
Rm62	56.5519
Apoltp	55.6351
vig2	55.3392
RpS15	55.2146
Spn27A	54.844
CG42394	53.0633
Gfat1	52.9869
Syp	50.8013
LanA	50.6332
CG3987	50.5678
CG31075	50.5469
alpha-Est7	50.002
CG1674	49.4925
Eglp4	49.2274
RpS21	49.2274
awd	48.6414
Prosalpha7	48.4491
Dip-B	48.2584
Glg1	48.1563
CG13492	48.0046
Fbp2	47.8814
Glt	47.788
veil	47.7482
Fib	47.5102
kst	46.8724
Acsl	45.7161
Acer	45.3986
Rap2l	44.8998
Tsf1	44.6196
CG12121	44.2914
CG42711	43.9342
CG17271	43.6215
TM9SF2	43.4008
Ras85D	43.2368
CG8888	42.1225
Sec61beta	40.8588
TER94	40.8078
Rab35	40.6555
GluProRS	40.525
AGO2	40.3876
Pal1	39.9792
Ugp	39.8234
TER94	39.6206
Jwa	39.4771
Ppt1	39.037
Sec22	38.7287
mys	38.6371
Rab2	38.365
Jabba	38.3051
Adgf-A	36.9428
Mlc2	36.8097
Tep4	35.5056
VhaAC39-1	35.0218
Galphaq	34.7242
EloB	34.6261
Ald1	33.9547
Atg9	33.8475
Ald1	33.7676
DNaseII	33.4908
Men	32.1301
MFS3	31.9209
Pyk	31.9209
RpS30	30.9536
Tsp96F	30.4916
Tps1	30.3032
Surf4	30.2658
CG2246	30.1912
eIF3b	29.6078
Cyp4g1	29.3948
RpS12	29.3948
LManV	29.1254
CD98hc	28.9266
Syx13	28.7738
Obp44a	28.5726
Pep	28.5327
TM9SF3	27.6073
RpL5	27.3303
CG5382	27.3303
Mlc1	26.3605
TpnC73F	26.3605
svr	26.1543
CG4829	24.8533
alpha-Man-Ia	24.503
Cyp4d1	24.3691
Nurf-38	24.1768
bic	24.1768
Cpr	24.07
atl	22.6574
CG8665	22.3761
NUCB1	21.5424
SsRbeta	21.5046
fat-spondin	21.4201
Capr	21.2585
Agpat3	21.1704
nw	21.0612
fwe	21.0612
NT5E-2	20.9532
Khc	20.9532
CG8773	20.5527
eIF4A	20.2773
r	20.2089
TM9SF4	19.4566
Pgant5	19.4566
LManII	18.9161
LManII	18.9161
CG1246	18.6997
Idgf1	18.6145
Idgf2	18.5722
Rtnl1	18.4049
CG11127	18.1999
Tsp42Ed	17.9995
CG31637	16.8143
Pvr	16.246
Cyp9b2	16.1817
Myo31DF	16.1657
eEF1delta	15.9605
Myo61F	15.9293
Gp93	15.5751
coro	15.4768
CG17660	15.2458
CCT1	14.671
eIF3d1	14.5924
CG13321	14.2863
Mal-A3	14.2365
CAH7	13.4404
ome	13.2802
Tudor-SN	13.2372
Mct1	13.0539
Dp1	12.5623
Nep6	12.476
Pgant6	12.2699
GlyRS	12.035
Neurochondrin	11.3026
TRAM	11.1029
Gs2	11.0728
CG3106	11.0131
Pi3K68D	10.8899
Tmem63	10.7523
LeuRS	10.3702
zda	10.2919
IleRS	9.9737
Npc1b	9.7748
AP-2mu	9.3498
Lerp	9.2128
Argl	8.7119
CG10413	8.6841
mahe	8.6474
Sap-r	8.5748
Cndp2	8.5479
Pgd	8.4945
cv-d	8.3385
Aldh-III	8.2046
MRP	7.9133
CG7255	7.6874
Karybeta3	7.3953
Pgm1	7.2962
Uba1	6.8613
Cnx99A	6.7535
flr	6.7202
Hexo2	6.5689
sprt	6.4446
Fmr1	5.9998
ThrRS	5.9216
if	5.8537
Psa	4.7181
betaCOP	4.2385
Tsp	3.8546
alphaCOP	3.3111
LRP1	2.5795
