## Supplementary Table 4 for "Comparison of Techniques for Isolating Small Extracellular Vesicles from *Drosophila* Larval Hemolymph"

### Sheet: Sheet1
Gene	Adjusted NSAF
Acsl	45.7161
Agpat3	21.1704
Alp5	31.3094
Alp6	23.8012
alpha-Man-Ia	24.503
AnxB11	207.892
Arc2	42.3407
Arl8	109.835
aspr	37.0601
ast	43.0596
Atg9	33.8475
atl	22.6574
Atpalpha	69.3213
ATPsynbeta	56.6359
bero	55.2146
Bsg	77.092
CAH2	12.1967
CAH7	13.4404
CD98hc	28.9266
CecA1	453.986
CG10051	9.4362
CG10073	23.1889
CG10077	54.9446
CG10413	8.6841
CG10911	102.431
CG10912	120.616
CG11127	18.1999
CG11470	17.7647
CG1161	35.9989
CG12121	44.2914
CG12159	101.136
CG1227	63.8418
CG1246	18.6997
CG13102	81.7176
CG13887	71.6821
CG15818	202.128
CG16762	273.464
CG17134	20.8996
CG17574	52.383
CG17660	15.2458
CG2604	28.5061
CG2736	88.6482
CG3036	8.2878
CG3106	11.0131
CG31198	182.56
CG31267	14.8577
CG31637	16.8143
CG32638	513.947
CG33226	41.9782
CG4250	33.7676
CG42711	43.9342
CG4835	13.3525
CG5167	123.24
CG5382	27.3303
CG6310	105.852
CG7248	10.266
CG7255	7.6874
CG7381	13.0748
CG8501	80.6423
CG8773	20.5527
CG8888	42.1225
CG9686	25.2215
CHOp24	176.793
Cpr	24.07
Cyp4d1	24.3691
Cyp4g1	29.3948
Cyp9b2	16.1817
Cyt-b5	152.458
DptB	68.098
drpr	34.3929
Eglp4	49.2274
et	12.7088
Fib	47.5102
fwe	21.0612
Galphaq	34.7242
GILT1	65.374
Glg1	48.1563
hemo	139.291
Hem	7.2573
Hrb98DE	11.2249
Jabba	38.3051
Jwa	39.4771
kuz	13.2015
lectin-24Db	34.1438
Lerp	9.2128
Lsd-1	113.76
Lsd-2	232.152
mahe	8.6474
Mct1	13.0539
MFS3	31.9209
MRP	7.9133
mthl2	7.8878
Muc68Ca	56.0423
mys	38.6371
NAT1	19.2212
NimC2	6.3054
nolo	3.0199
Npc1b	9.7748
NT5E-2	20.9532
ome	13.2802
orion	24.6137
par-1	17.4238
Pgant1	61.1862
Pgm2a	13.1168
Pi3K68D	10.8899
porin	159.378
Ppn	122.164
Ppt1	39.037
Prip	76.2291
promL	40.3344
Pvr	16.246
Rap2l	44.8998
Rer1	100.637
Rpt3R	20.1772
Scamp	119.122
scramb1	9.8218
Sec22	38.7287
Sec61beta	40.8588
sesB	68.3257
Sgs1	9.5316
spin	6.7535
Sr-CIV	60.3824
sturkopf	106.472
Surf4	30.2658
Syb	316.735
Syx13	28.7738
TM9SF2	43.4008
TM9SF3	27.6073
TM9SF4	19.4566
Tmem63	10.7523
tmn	8.7868
tnc	21.7411
tral	18.8001
TRAM	11.1029
Tsp42Ed	17.9995
Tsp42Ee	268.808
Tsp96F	30.4916
VhaAC39-1	35.0218
Vps60	18.0791
zda	10.2919
