## Supplementary Table 5 for "Comparison of Techniques for Isolating Small Extracellular Vesicles from *Drosophila* Larval Hemolymph"

### Sheet: Sheet1
Drosophila protein	Human ortholog 1	DIOPT score 1	Human ortholog 2	DIOPT score 2	Human ortholog 3	DIOPT score 3	Human ortholog 4	DIOPT score 4	Human ortholog 5	DIOPT score 5	Human ortholog 6	DIOPT score 6	Human ortholog 7	DIOPT score 7	Human ortholog 8	DIOPT score 8	Human ortholog 9	DIOPT score 9	Human ortholog 10	DIOPT score 10	Human ortholog 11	DIOPT score 11	Human ortholog 12	DIOPT score 12	Human ortholog 13	DIOPT score 13	Human ortholog 14	DIOPT score 14	Human ortholog 15	DIOPT score 15	Human ortholog 16	DIOPT score 16	Human ortholog 17	DIOPT score 17	Human ortholog 18	DIOPT score 18	Human ortholog 19	DIOPT score 19
Acsl	ACSL3	16	ACSL4	15	ACSL1	4	ACSL6	3	ACSL5	3
Agpat3	AGPAT3	18	AGPAT4	15	AGPAT5	5	LCLAT1	4
Alp5	ALPL	15	ALPP	14	ALPI	14	ALPG	13																													u
Alp6	ALPI	13	ALPG	12	ALPP	12	ALPL	12
alpha-Man-Ia	MAN1A2	16	MAN1A1	15	MAN1C1	12	MAN1B1	5
AnxB11	ANXA11	13	ANXA7	13	ANXA4	10	ANXA5	9	ANXA13	9	ANXA10	8	ANXA8L1	7	ANXA3	7	ANXA8	7	ANXA2	7	ANXA1	6	ANXA6	6	ANXA9	5	ANXA2P2	4
Arl8	ARL8B	15	ARL8A	14	ARL15	3
ast	ASTE1	14
Atg9	ATG9A	13	ATG9B	10
atl	ATL2	17	ATL1	15	ATL3	14	RNF112	4	GBP6	4	GBP3	4	GBP1	4	GBP2	4	GBP4	4	GBP5	4	GBP7	4
Atpalpha	ATP1A1	15	ATP1A3	14	ATP1A2	13	ATP1A4	11	ATP4A	7	ATP12A	7
ATPsynbeta	ATP5F1B	15
Bsg	BSG	8	NPTN	7	EMB	3
CAH2	CA14	8	CA4	8	CA1	6	CA13	6	CA2	6	CA7	6	CA12	5	CA5B	5	CA8	5	CA3	5	CA6	5	CA9	5	CA5A	4	CA11	3	CA10	3
CAH7	CA4	8	CA14	7	CA1	7	CA13	7	CA7	7	CA12	6	CA5B	6	CA8	6	CA3	6	CA6	6	CA2	6	CA9	6	CA5A	5	CA10	5	CA11	4
CD98hc	SLC3A2	9	SLC3A1	3
CG10051	ERMP1	15
CG10073	ERMP1	15
CG10077	DDX17	15	DDX5	13	DDX21	3	DDX50	3	DDX41	3	DDX47	3	DDX43	3
CG10413	SLC12A9	17
CG1161	TMEM9	13	TMEM9B	12
CG12121	GPR108	15	GPR107	14
CG12159	FAM174A	3	FAM174C	3
CG1227	STK16	16
CG13887	BCAP31	17	BCAP29	13
CG15818	COLEC10	4	SFTPD	4	MBL2	4	CD207	3	CLEC4E	3	CLEC6A	3	CLEC4A	3	CLEC4D	3	CD209	3	CLEC4C	3	CLEC4M	3	COLEC11	3
CG17134	PGC	11	PGA3	11	PGA5	11	PGA4	11	CTSE	10	REN	8	NAPSA	8	CTSD	7	BACE2	4	BACE1	3
CG17660	TMEM87B	15	TMEM87A	14
CG2736	SCARB2	6	SCARB1	4	CD36	4
CG3036	SLC17A5	5	SLC17A6	4	SLC17A2	4	SLC17A7	4	SLC17A8	4	SLC17A3	4	SLC17A4	3	SLC17A1	3
CG31198	ERAP1	6	TRHDE	6	LNPEP	6	ENPEP	6	ERAP2	6	ANPEP	6	LVRN	5	NPEPPS	5	RNPEP	3	NPEPPSP1	3
CG31637	CHST6	12	CHST1	12	CHST7	11	CHST3	11	CHST4	10	CHST5	10	CHST2	10
CG32638	AGTRAP	12
CG4250	LITAF	8	LITAFD	6	CDIP1	5
CG5382	ZFPL1	15
CG7255	SLC7A3	11	SLC7A2	11	SLC7A1	10	SLC7A4	7	SLC7A14	6	SLC7A9	3
CG8773	ENPEP	15	ANPEP	10	LNPEP	8	ERAP1	8	ERAP2	8	TRHDE	6	LVRN	6	NPEPPS	5	NPEPPSP1	3
CG8888	BDH1	11	SDR9C7	11	RDH16	11	HSD17B6	11	DHRS9	10	RDH5	9	HSD17B2	6	HSD11B2	5
CHOp24	TMED2	15	TMED3	3	TMED7-TICAM2	3
Cpr	POR	15	MTRR	5	NDOR1	4	NOS3	3
Cyp4d1	CYP4V2	8	CYP4F12	7	CYP4Z1	6	CYP4X1	6	CYP4A11	6	CYP4B1	6	CYP4F11	6	CYP4F8	6	CYP4F22	6	CYP4F3	6	CYP4F2	6	CYP4A22	6	CYP19A1	4	CYP4Z2P	3
Cyp4g1	CYP4V2	6	CYP4F12	5	CYP4A11	4	CYP4B1	4	CYP4X1	4	CYP4F11	4	CYP4F8	4	CYP4F22	4	CYP4F3	4	CYP4F2	4	CYP4Z2P	3	CYP4Z1	3	CYP4A22	3
Cyp9b2	CYP3A5	11	CYP3A43	10	CYP3A7-CYP3A51P	9	CYP3A7	8	CYP3A4	8	TBXAS1	7	CYP4F12	3
Cyt-b5	CYB5A	14	CYB5B	13	FA2H	3
drpr	MEGF11	16	MEGF10	16	PEAR1	10	MEGF6	5	SCARF1	3
Eglp4	AQP1	6	AQP2	6	AQP4	6	AQP6	6	AQP5	6	AQP8	6	AQP3	6	AQP9	6	AQP10	5	MIP	4	LOC100509620	4	AQP7	4
Fib	FBL	15	FBLL1	9
fwe	CACFD1	14
Galphaq	GNAQ	13	GNA14	11	GNA11	11	GNAT3	7	GNAT2	6	GNAZ	6	GNAO1	6	GNA15	5	GNAI3	5	GNAT1	5	GNAI2	5	GNAI1	4	GNA12	4	GNA13	4
GILT1	IFI30	11
Glg1	GLG1	16
Hem	NCKAP1	16	NCKAP1L	11
Hrb98DE	HNRNPA2B1	14	HNRNPA1L2	11	HNRNPA1	10	HNRNPA3	9	HNRNPA1P48	8	HNRNPA0	4	HNRNPAB	3
Jwa	ARL6IP5	14	PRAF2	13
kuz	ADAM10	14	ADAMDEC1	3	ADAM32	3	ADAM28	3	ADAM29	3	ADAM2	3	ADAM18	3	ADAM21	3	ADAM7	3	ADAM30	3	ADAM23	3
lectin-24Db	FCER2	4	CLEC4G	3	CLEC4M	3	SELE	3	COLEC10	3
Lerp	IGF2R	12
Lsd-1	PLIN3	6	PLIN5	5	PLIN2	5	PLIN1	5
Lsd-2	PLIN2	8	PLIN3	6	PLIN5	6	PLIN1	6
mahe	DDX17	11	DDX5	9	DDX21	3	DDX50	3	DDX41	3	DDX47	3	DDX43	3
Mct1	SLC16A12	12	SLC16A4	11	SLC16A7	9	SLC16A1	9	SLC16A8	8	SLC16A13	8	SLC16A6	8	SLC16A14	8	SLC16A5	8	SLC16A3	7	SLC16A11	6	SLC16A9	6	SLC16A2	5	SLC16A10	5
MFS3	SLC17A5	7	SLC17A6	5	SLC17A7	5	SLC17A8	5	SLC17A2	4	SLC17A3	4	SLC17A9	3	SLC17A4	3	SLC17A1	3
MRP	ABCC3	15	ABCC1	14	ABCC6	10	ABCC2	9	ABCC12	7	ABCC5	7	ABCC11	6	ABCC10	6	ABCC4	5	CFTR	5	ABCC8	5	ABCC9	5
mthl2	ADGRG7	3
mys	ITGB1	16	ITGB7	12	ITGB2	11	ITGB3	10	ITGB6	9	ITGB5	7	ITGB8	4	ITGB4	4	ITGBL1	4
NAT1	EIF4G2	12	EIF4G1	3	EIF4G3	3
NimC2	MEGF10	3	MEGF11	3
nolo	ADAMTSL1	12	ADAMTSL3	12	ADAMTS6	4	ADAMTS17	3	ADAMTS8	3	ADAMTS19	3	ADAMTS9	3
Npc1b	NPC1	11	NPC1L1	9
NT5E-2	NT5E	16
ome	DPP6	11	DPP10	10	FAP	10	DPP4	10
par-1	MARK3	13	MARK1	12	MARK2	12	MARK4	11	SIK3	3	SIK1B	3	SIK1	3	SIK2	3
Pgant1	GALNT3	4	GALNT13	4	GALNT6	4	GALNT1	4	GALNT14	4	GALNT12	4	GALNT16	3	GALNTL5	3	GALNT5	3	GALNT11	3	GALNT7	3	GALNT2	3	GALNT4	3	GALNT15	3
Pgm2a	PGM2	16	PGM2L1	15
Pi3K68D	PIK3C2A	17	PIK3C2B	15	PIK3C2G	10	PIK3CA	4	PIK3CD	4	PIK3CG	4	PIK3CB	3	PIK3C3	3
porin	VDAC3	15	VDAC2	15	VDAC1	14
Ppn	PAPLN	13	ADAMTS6	5	AMBP	3	SPINT1	3	SPINT2	3	HMCN1	3	APP	3	APLP2	3	THSD4	3	TFPI	3	ADAMTSL4	3	ADAMTS17	3
Ppt1	PPT1	14	PPT2	4
Prip	AQP1	10	AQP2	9	AQP4	9	AQP8	8	AQP5	7	AQP6	6	MIP	6	AQP3	5	AQP9	5	AQP7	4	AQP10	3	LOC100509620	3
promL	PROM1	15	PROM2	12
Pvr	FLT1	11	KDR	10	FLT4	10	PDGFRA	7	PDGFRB	6	CSF1R	5	FLT3	4	KIT	4
Rap2l	RAP2C	14	RAP2B	14	RAP2A	13	RAP1A	6	RAP1B	6	RAP1BL	3	DIRAS2	3	DIRAS1	3	REM2	3	RRAS2	3	NRAS	3	RRAS	3	KRAS	3	RHEB	3	HRAS	3
Rpt3R	PSMC4	13	PSMC6	3
Scamp	SCAMP1	15	SCAMP3	14	SCAMP2	14	SCAMP5	8	SCAMP4	7
Sccpdh1	SCCPDH	17
Sccpdh2	SCCPDH	17
scramb1	PLSCR1	16	PLSCR2	11	PLSCR5	9	PLSCR4	8	PLSCR3	7
Sec22	SEC22B	15	VAMP7	4	SEC22C	3
Sec61beta	SEC61B	16
sesB	SLC25A4	15	SLC25A5	13	SLC25A6	13	SLC25A31	11
spin	SPNS1	16	SPNS2	14	SPNS3	13
Sr-CIV	MDGA2	3
sturkopf	LDAH	16
Surf4	SURF4	16
Syb	VAMP1	11	VAMP2	10	VAMP3	10	VAMP8	5	VAMP4	5	VAMP5	3	SEC22C	3
Syx13	TSNARE1	8	STX12	6	STX7	5
TM9SF2	TM9SF2	16	TM9SF4	8	TM9SF3	5	TM9SF1	4
TM9SF3	TM9SF3	17	TM9SF2	5	TM9SF1	4	TM9SF4	4
TM9SF4	TM9SF4	16	TM9SF2	9	TM9SF3	5	TM9SF1	4
Tmem63	TMEM63A	15	TMEM63C	14	TMEM63B	14
tral	LSM14B	11	LSM14A	10
TRAM	TRAM1	15	TRAM2	13	TRAM1L1	13
Tsp42Ed	CD63	3	TSPAN4	3	TSPAN3	3	CD82	3	TSPAN14	3
Tsp42Ee	TSPAN3	4	TSPAN4	4	CD82	4	UPK1A	3	TSPAN12	3	UPK1B	3	TSPAN19	3	CD53	3	TSPAN2	3	TSPAN16	3	TSPAN1	3	TSPAN9	3	CD37	3	TSPAN18	3	CD81	3	CD63	3	TSPAN14	3
Tsp96F	CD81	9	TSPAN2	7	CD82	6	CD9	5	TSPAN4	5	TSPAN16	4	CD37	4	CD53	4	TSPAN9	4	CD151	4	TSPAN11	4	UPK1A	3	TSPAN12	3	UPK1B	3	TSPAN3	3	TSPAN19	3	TSPAN1	3	TSPAN18	3	TSPAN14	3
VhaAC39-1	ATP6V0D1	15	ATP6V0D2	9
Vps60	CHMP5	16
zda	FKBP8	14
