## Supplementary Table 6 for "Comparison of Techniques for Isolating Small Extracellular Vesicles from *Drosophila* Larval Hemolymph"

### Sheet: enrichment.Process
#term ID	term description	observed gene count	background gene count	strength	signal	false discovery rate	matching proteins in your network (IDs)	matching proteins in your network (labels)
GO:0051179	Localization	56	4512	0.38	0.7	5.38e-08	9606.ENSP00000221801,9606.ENSP00000221957,9606.ENSP00000223500,9606.ENSP00000223641,9606.ENSP00000237822,9606.ENSP00000260408,9606.ENSP00000262030,9606.ENSP00000262213,9606.ENSP00000262225,9606.ENSP00000263645,9606.ENSP00000264896,9606.ENSP00000265970,9606.ENSP00000269228,9606.ENSP00000273258,9606.ENSP00000275730,9606.ENSP00000276914,9606.ENSP00000281456,9606.ENSP00000283206,9606.ENSP00000285238,…	FBL,PLIN3,CHMP5,SEC61B,LDAH,ADAM10,ATP5F1B,TRAM1,TMED2,CD81,SCARB2,PIK3C2A,NPC1,ARL6IP5,SLC12A9,PLIN2,SLC25A4,TMEM87B,ABCC3,ATP6V0D1,ZFPL1,CA4,TSNARE1,SPNS1,AQP1,BSG,CYB5A,PLSCR1,HNRNPA2B1,SLC17A5,IGF2R,ACSL3,TMEM63A,TMEM9,TM9SF3,SLC16A12,SURF4,SLC7A3,DPP6,SLC3A2,ITGB1,VAMP1,TM9SF4,ATG9A,BCAP31,ANXA11,MEGF10,VDAC3,CACFD1,ATP1A1,CD63,SEC22B,ARL8B,SCAMP1,PPT1,TM9SF2
GO:0006810	Transport	50	3785	0.41	0.72	1.09e-07	9606.ENSP00000221957,9606.ENSP00000223500,9606.ENSP00000223641,9606.ENSP00000260408,9606.ENSP00000262030,9606.ENSP00000262213,9606.ENSP00000262225,9606.ENSP00000263645,9606.ENSP00000264896,9606.ENSP00000265970,9606.ENSP00000269228,9606.ENSP00000273258,9606.ENSP00000275730,9606.ENSP00000276914,9606.ENSP00000281456,9606.ENSP00000283206,9606.ENSP00000285238,9606.ENSP00000290949,9606.ENSP00000294258,…	PLIN3,CHMP5,SEC61B,ADAM10,ATP5F1B,TRAM1,TMED2,CD81,SCARB2,PIK3C2A,NPC1,ARL6IP5,SLC12A9,PLIN2,SLC25A4,TMEM87B,ABCC3,ATP6V0D1,ZFPL1,CA4,TSNARE1,SPNS1,AQP1,CYB5A,PLSCR1,HNRNPA2B1,SLC17A5,IGF2R,ACSL3,TMEM63A,TMEM9,SLC16A12,SURF4,SLC7A3,SLC3A2,ITGB1,VAMP1,TM9SF4,ATG9A,BCAP31,ANXA11,MEGF10,VDAC3,CACFD1,ATP1A1,CD63,SEC22B,ARL8B,SCAMP1,PPT1
GO:0071702	Organic substance transport	31	1957	0.49	0.66	3.92e-05	9606.ENSP00000223500,9606.ENSP00000223641,9606.ENSP00000262213,9606.ENSP00000262225,9606.ENSP00000264896,9606.ENSP00000269228,9606.ENSP00000273258,9606.ENSP00000276914,9606.ENSP00000281456,9606.ENSP00000285238,9606.ENSP00000300900,9606.ENSP00000303437,9606.ENSP00000309945,9606.ENSP00000311165,9606.ENSP00000345494,9606.ENSP00000346694,9606.ENSP00000348019,9606.ENSP00000350012,9606.ENSP00000356301,…	CHMP5,SEC61B,TRAM1,TMED2,SCARB2,NPC1,ARL6IP5,PLIN2,SLC25A4,ABCC3,CA4,TSNARE1,SPNS1,AQP1,PLSCR1,HNRNPA2B1,SLC17A5,ACSL3,TMEM9,SLC16A12,SURF4,SLC7A3,SLC3A2,ATG9A,BCAP31,VDAC3,CD63,SEC22B,ARL8B,SCAMP1,PPT1
GO:0044000	Movement in host	9	139	1.1	0.91	0.00023	9606.ENSP00000223500,9606.ENSP00000263645,9606.ENSP00000264896,9606.ENSP00000269228,9606.ENSP00000333769,9606.ENSP00000345494,9606.ENSP00000367123,9606.ENSP00000379350,9606.ENSP00000479202	CHMP5,CD81,SCARB2,NPC1,BSG,PLSCR1,SLC3A2,ITGB1,ARL8B
GO:0016192	Vesicle-mediated transport	23	1298	0.53	0.59	0.00049	9606.ENSP00000221957,9606.ENSP00000223500,9606.ENSP00000262225,9606.ENSP00000263645,9606.ENSP00000264896,9606.ENSP00000265970,9606.ENSP00000269228,9606.ENSP00000283206,9606.ENSP00000294258,9606.ENSP00000303437,9606.ENSP00000349437,9606.ENSP00000361057,9606.ENSP00000379350,9606.ENSP00000379602,9606.ENSP00000381104,9606.ENSP00000392330,9606.ENSP00000398610,9606.ENSP00000423354,9606.ENSP00000440832,…	PLIN3,CHMP5,TMED2,CD81,SCARB2,PIK3C2A,NPC1,TMEM87B,ZFPL1,TSNARE1,IGF2R,SURF4,ITGB1,VAMP1,TM9SF4,BCAP31,ANXA11,MEGF10,CACFD1,SEC22B,ARL8B,SCAMP1,PPT1
GO:0033036	Macromolecule localization	32	2356	0.42	0.53	0.00049	9606.ENSP00000221801,9606.ENSP00000221957,9606.ENSP00000223500,9606.ENSP00000223641,9606.ENSP00000237822,9606.ENSP00000262213,9606.ENSP00000262225,9606.ENSP00000263645,9606.ENSP00000264896,9606.ENSP00000269228,9606.ENSP00000273258,9606.ENSP00000276914,9606.ENSP00000285238,9606.ENSP00000303437,9606.ENSP00000309945,9606.ENSP00000333769,9606.ENSP00000345494,9606.ENSP00000346694,9606.ENSP00000350012,…	FBL,PLIN3,CHMP5,SEC61B,LDAH,TRAM1,TMED2,CD81,SCARB2,NPC1,ARL6IP5,PLIN2,ABCC3,TSNARE1,SPNS1,BSG,PLSCR1,HNRNPA2B1,ACSL3,TMEM9,TM9SF3,SURF4,DPP6,TM9SF4,ATG9A,BCAP31,CD63,SEC22B,ARL8B,SCAMP1,PPT1,TM9SF2
GO:0019058	Viral life cycle	9	178	0.99	0.75	0.00092	9606.ENSP00000223500,9606.ENSP00000263645,9606.ENSP00000264896,9606.ENSP00000269228,9606.ENSP00000333769,9606.ENSP00000345494,9606.ENSP00000367123,9606.ENSP00000379350,9606.ENSP00000479202	CHMP5,CD81,SCARB2,NPC1,BSG,PLSCR1,SLC3A2,ITGB1,ARL8B
GO:0044403	Biological process involved in symbiotic interaction	10	257	0.88	0.65	0.0019	9606.ENSP00000223500,9606.ENSP00000263645,9606.ENSP00000264896,9606.ENSP00000269228,9606.ENSP00000333769,9606.ENSP00000345494,9606.ENSP00000349437,9606.ENSP00000367123,9606.ENSP00000379350,9606.ENSP00000479202	CHMP5,CD81,SCARB2,NPC1,BSG,PLSCR1,IGF2R,SLC3A2,ITGB1,ARL8B
GO:0046718	Viral entry into host cell	7	107	1.1	0.67	0.0029	9606.ENSP00000263645,9606.ENSP00000264896,9606.ENSP00000269228,9606.ENSP00000333769,9606.ENSP00000345494,9606.ENSP00000367123,9606.ENSP00000379350	CD81,SCARB2,NPC1,BSG,PLSCR1,SLC3A2,ITGB1
GO:0010876	Lipid localization	11	365	0.76	0.55	0.0046	9606.ENSP00000221957,9606.ENSP00000237822,9606.ENSP00000264896,9606.ENSP00000269228,9606.ENSP00000276914,9606.ENSP00000285238,9606.ENSP00000309945,9606.ENSP00000345494,9606.ENSP00000350012,9606.ENSP00000386710,9606.ENSP00000479202	PLIN3,LDAH,SCARB2,NPC1,PLIN2,ABCC3,SPNS1,PLSCR1,ACSL3,ATG9A,ARL8B
GO:0071705	Nitrogen compound transport	23	1580	0.45	0.43	0.006	9606.ENSP00000223500,9606.ENSP00000223641,9606.ENSP00000262213,9606.ENSP00000262225,9606.ENSP00000264896,9606.ENSP00000273258,9606.ENSP00000281456,9606.ENSP00000303437,9606.ENSP00000311165,9606.ENSP00000346694,9606.ENSP00000348019,9606.ENSP00000356301,9606.ENSP00000360855,9606.ENSP00000361057,9606.ENSP00000363417,9606.ENSP00000367123,9606.ENSP00000392330,9606.ENSP00000428845,9606.ENSP00000447730,…	CHMP5,SEC61B,TRAM1,TMED2,SCARB2,ARL6IP5,SLC25A4,TSNARE1,AQP1,HNRNPA2B1,SLC17A5,TMEM9,SLC16A12,SURF4,SLC7A3,SLC3A2,BCAP31,VDAC3,CD63,SEC22B,ARL8B,SCAMP1,PPT1
GO:0010033	Response to organic substance	31	2692	0.35	0.37	0.0104	9606.ENSP00000205061,9606.ENSP00000223500,9606.ENSP00000223641,9606.ENSP00000257770,9606.ENSP00000260408,9606.ENSP00000262030,9606.ENSP00000262213,9606.ENSP00000262225,9606.ENSP00000263645,9606.ENSP00000265970,9606.ENSP00000269228,9606.ENSP00000273258,9606.ENSP00000276914,9606.ENSP00000282397,9606.ENSP00000286548,9606.ENSP00000311165,9606.ENSP00000319713,9606.ENSP00000333769,9606.ENSP00000340427,…	GLG1,CHMP5,SEC61B,NT5E,ADAM10,ATP5F1B,TRAM1,TMED2,CD81,PIK3C2A,NPC1,ARL6IP5,PLIN2,FLT1,GNAQ,AQP1,AGTRAP,BSG,ERMP1,PLSCR1,IGF2R,ALPL,SLC3A2,GALNT3,ITGB1,STK16,DDX17,POR,ATP1A1,LITAF,FKBP8
GO:0061024	Membrane organization	15	773	0.57	0.43	0.0111	9606.ENSP00000223500,9606.ENSP00000262213,9606.ENSP00000262225,9606.ENSP00000265970,9606.ENSP00000269228,9606.ENSP00000281456,9606.ENSP00000303437,9606.ENSP00000345494,9606.ENSP00000368237,9606.ENSP00000379602,9606.ENSP00000386710,9606.ENSP00000423354,9606.ENSP00000463393,9606.ENSP00000479202,9606.ENSP00000493153	CHMP5,TRAM1,TMED2,PIK3C2A,NPC1,SLC25A4,TSNARE1,PLSCR1,ATL2,VAMP1,ATG9A,MEGF10,SEC22B,ARL8B,PPT1
GO:0055067	Monovalent inorganic cation homeostasis	7	151	0.95	0.48	0.0154	9606.ENSP00000262030,9606.ENSP00000275730,9606.ENSP00000290949,9606.ENSP00000356301,9606.ENSP00000381104,9606.ENSP00000445306,9606.ENSP00000493153	ATP5F1B,SLC12A9,ATP6V0D1,TMEM9,TM9SF4,ATP1A1,PPT1
GO:0051641	Cellular localization	30	2677	0.34	0.33	0.0217	9606.ENSP00000223500,9606.ENSP00000223641,9606.ENSP00000262213,9606.ENSP00000262225,9606.ENSP00000263645,9606.ENSP00000264896,9606.ENSP00000269228,9606.ENSP00000273258,9606.ENSP00000281456,9606.ENSP00000283206,9606.ENSP00000290949,9606.ENSP00000303437,9606.ENSP00000311165,9606.ENSP00000333769,9606.ENSP00000346694,9606.ENSP00000349437,9606.ENSP00000356301,9606.ENSP00000360184,9606.ENSP00000361057,…	CHMP5,SEC61B,TRAM1,TMED2,CD81,SCARB2,NPC1,ARL6IP5,SLC25A4,TMEM87B,ATP6V0D1,TSNARE1,AQP1,BSG,HNRNPA2B1,IGF2R,TMEM9,TM9SF3,SURF4,DPP6,ITGB1,TM9SF4,ATG9A,BCAP31,CD63,SEC22B,ARL8B,SCAMP1,PPT1,TM9SF2
GO:0072657	Protein localization to membrane	11	455	0.67	0.4	0.0222	9606.ENSP00000223641,9606.ENSP00000262213,9606.ENSP00000262225,9606.ENSP00000263645,9606.ENSP00000269228,9606.ENSP00000273258,9606.ENSP00000333769,9606.ENSP00000360184,9606.ENSP00000367001,9606.ENSP00000381104,9606.ENSP00000493515	SEC61B,TRAM1,TMED2,CD81,NPC1,ARL6IP5,BSG,TM9SF3,DPP6,TM9SF4,TM9SF2
GO:0030004	Cellular monovalent inorganic cation homeostasis	6	115	1	0.42	0.0287	9606.ENSP00000262030,9606.ENSP00000290949,9606.ENSP00000356301,9606.ENSP00000381104,9606.ENSP00000445306,9606.ENSP00000493153	ATP5F1B,ATP6V0D1,TMEM9,TM9SF4,ATP1A1,PPT1
GO:0006869	Lipid transport	9	329	0.72	0.34	0.0448	9606.ENSP00000264896,9606.ENSP00000269228,9606.ENSP00000276914,9606.ENSP00000285238,9606.ENSP00000309945,9606.ENSP00000345494,9606.ENSP00000350012,9606.ENSP00000386710,9606.ENSP00000479202	SCARB2,NPC1,PLIN2,ABCC3,SPNS1,PLSCR1,ACSL3,ATG9A,ARL8B
GO:0070863	Positive regulation of protein exit from endoplasmic reticulum	3	13	1.65	0.39	0.0483	9606.ENSP00000263645,9606.ENSP00000381104,9606.ENSP00000392330	CD81,TM9SF4,BCAP31
