## Supplementary Table 7 for "Comparison of Techniques for Isolating Small Extracellular Vesicles from *Drosophila* Larval Hemolymph"

### Sheet: enrichment.Component
#term ID	term description	observed gene count	background gene count	strength	signal	false discovery rate	matching proteins in your network (IDs)	matching proteins in your network (labels)
GO:0016020	Membrane	95	9523	0.28	0.72	5.06e-19	9606.ENSP00000157812,9606.ENSP00000205061,9606.ENSP00000221801,9606.ENSP00000221957,9606.ENSP00000222982,9606.ENSP00000223500,9606.ENSP00000223641,9606.ENSP00000257770,9606.ENSP00000260408,9606.ENSP00000262030,9606.ENSP00000262213,9606.ENSP00000262225,9606.ENSP00000263645,9606.ENSP00000264072,9606.ENSP00000264080,9606.ENSP00000264896,9606.ENSP00000265162,9606.ENSP00000265970,9606.ENSP00000267970,…	PSMC4,GLG1,FBL,PLIN3,CYP3A5,CHMP5,SEC61B,NT5E,ADAM10,ATP5F1B,TRAM1,TMED2,CD81,FCER2,GPR108,SCARB2,ENPEP,PIK3C2A,TSPAN3,NPC1,ARL6IP5,ADGRG7,SLC12A9,PLIN2,SLC25A4,FLT1,TMEM87B,ABCC3,GNAQ,ATP6V0D1,AGPAT3,ZFPL1,ALPI,ERAP1,CA4,TSNARE1,FAM174A,SPNS1,AQP1,AGTRAP,CHST6,COLEC10,BSG,ERMP1,CYB5A,PLSCR1,HNRNPA2B1,SLC17A5,MAN1A2,IGF2R,ACSL3,NCKAP1,SCCPDH,TMEM63A,TMEM9,CA14,RAP2C,TM9SF3,SLC16A12,SURF4,SLC7A3,A…
GO:0031224	Intrinsic component of membrane	74	5828	0.39	0.86	5.75e-16	9606.ENSP00000205061,9606.ENSP00000222982,9606.ENSP00000223641,9606.ENSP00000257770,9606.ENSP00000260408,9606.ENSP00000262213,9606.ENSP00000262225,9606.ENSP00000263645,9606.ENSP00000264072,9606.ENSP00000264080,9606.ENSP00000264896,9606.ENSP00000265162,9606.ENSP00000267970,9606.ENSP00000269228,9606.ENSP00000273258,9606.ENSP00000273352,9606.ENSP00000275730,9606.ENSP00000281456,9606.ENSP00000282397,…	GLG1,CYP3A5,SEC61B,NT5E,ADAM10,TRAM1,TMED2,CD81,FCER2,GPR108,SCARB2,ENPEP,TSPAN3,NPC1,ARL6IP5,ADGRG7,SLC12A9,SLC25A4,FLT1,TMEM87B,ABCC3,AGPAT3,ZFPL1,ALPI,ERAP1,CA4,TSNARE1,FAM174A,SPNS1,AQP1,AGTRAP,CHST6,BSG,ERMP1,CYB5A,PLSCR1,SLC17A5,MAN1A2,IGF2R,ACSL3,NCKAP1,SCCPDH,TMEM63A,TMEM9,CA14,TM9SF3,SLC16A12,SURF4,SLC7A3,ALPL,DPP6,SLC3A2,CYP4V2,ATL2,GALNT3,ITGB1,VAMP1,TM9SF4,ATG9A,MEGF11,BCAP31,MDGA2,PO…
GO:0031090	Organelle membrane	57	3673	0.48	0.98	5.16e-14	9606.ENSP00000205061,9606.ENSP00000221957,9606.ENSP00000222982,9606.ENSP00000223500,9606.ENSP00000223641,9606.ENSP00000260408,9606.ENSP00000262030,9606.ENSP00000262213,9606.ENSP00000262225,9606.ENSP00000264080,9606.ENSP00000264896,9606.ENSP00000265162,9606.ENSP00000269228,9606.ENSP00000273258,9606.ENSP00000281456,9606.ENSP00000283206,9606.ENSP00000286548,9606.ENSP00000290949,9606.ENSP00000291572,…	GLG1,PLIN3,CYP3A5,CHMP5,SEC61B,ADAM10,ATP5F1B,TRAM1,TMED2,GPR108,SCARB2,ENPEP,NPC1,ARL6IP5,SLC25A4,TMEM87B,GNAQ,ATP6V0D1,AGPAT3,ERAP1,CA4,SPNS1,AQP1,AGTRAP,CHST6,BSG,ERMP1,CYB5A,SLC17A5,MAN1A2,IGF2R,ACSL3,TMEM63A,TMEM9,RAP2C,SURF4,ALPL,SLC3A2,CYP4V2,ATL2,BDH1,GALNT3,ITGB1,VAMP1,ATG9A,BCAP31,POR,PROM1,VDAC3,ATP1A1,CD63,LITAF,SEC22B,FKBP8,ARL8B,SCAMP1,TM9SF2
GO:0012505	Endomembrane system	64	4721	0.42	0.88	6.2e-14	9606.ENSP00000205061,9606.ENSP00000221957,9606.ENSP00000222982,9606.ENSP00000223500,9606.ENSP00000223641,9606.ENSP00000237822,9606.ENSP00000260408,9606.ENSP00000262213,9606.ENSP00000262225,9606.ENSP00000264080,9606.ENSP00000264896,9606.ENSP00000265970,9606.ENSP00000269228,9606.ENSP00000273258,9606.ENSP00000276914,9606.ENSP00000282397,9606.ENSP00000283206,9606.ENSP00000286548,9606.ENSP00000290949,…	GLG1,PLIN3,CYP3A5,CHMP5,SEC61B,LDAH,ADAM10,TRAM1,TMED2,GPR108,SCARB2,PIK3C2A,NPC1,ARL6IP5,PLIN2,FLT1,TMEM87B,GNAQ,ATP6V0D1,AGPAT3,ZFPL1,ERAP1,CA4,TSNARE1,AQP1,AGTRAP,CHST6,COLEC10,BSG,ERMP1,CYB5A,PLSCR1,SLC17A5,MAN1A2,IGF2R,ACSL3,SCCPDH,TMEM63A,TMEM9,RAP2C,SURF4,CYP4V2,ATL2,ADAMTSL1,PGM2,GALNT3,ITGB1,VAMP1,STK16,TM9SF4,ATG9A,BCAP31,ANXA11,POR,PROM1,ATP1A1,CD63,LITAF,SEC22B,FKBP8,ARL8B,SCAMP1,PPT1…
GO:0016021	Integral component of membrane	70	5670	0.38	0.82	6.2e-14	9606.ENSP00000205061,9606.ENSP00000222982,9606.ENSP00000223641,9606.ENSP00000260408,9606.ENSP00000262213,9606.ENSP00000262225,9606.ENSP00000263645,9606.ENSP00000264072,9606.ENSP00000264080,9606.ENSP00000264896,9606.ENSP00000265162,9606.ENSP00000267970,9606.ENSP00000269228,9606.ENSP00000273258,9606.ENSP00000273352,9606.ENSP00000275730,9606.ENSP00000281456,9606.ENSP00000282397,9606.ENSP00000283206,…	GLG1,CYP3A5,SEC61B,ADAM10,TRAM1,TMED2,CD81,FCER2,GPR108,SCARB2,ENPEP,TSPAN3,NPC1,ARL6IP5,ADGRG7,SLC12A9,SLC25A4,FLT1,TMEM87B,ABCC3,AGPAT3,ZFPL1,ERAP1,CA4,TSNARE1,FAM174A,SPNS1,AQP1,AGTRAP,CHST6,BSG,ERMP1,CYB5A,PLSCR1,SLC17A5,MAN1A2,IGF2R,ACSL3,NCKAP1,SCCPDH,TMEM63A,TMEM9,CA14,TM9SF3,SLC16A12,SURF4,SLC7A3,DPP6,SLC3A2,CYP4V2,ATL2,GALNT3,ITGB1,VAMP1,TM9SF4,ATG9A,MEGF11,BCAP31,POR,MEGF10,PROM1,VDAC3,…
GO:0031982	Vesicle	57	3957	0.44	0.9	7.97e-13	9606.ENSP00000205061,9606.ENSP00000221801,9606.ENSP00000221957,9606.ENSP00000223500,9606.ENSP00000257770,9606.ENSP00000260408,9606.ENSP00000262030,9606.ENSP00000262225,9606.ENSP00000263645,9606.ENSP00000264072,9606.ENSP00000264896,9606.ENSP00000265162,9606.ENSP00000265970,9606.ENSP00000267970,9606.ENSP00000269228,9606.ENSP00000275730,9606.ENSP00000282397,9606.ENSP00000286548,9606.ENSP00000290949,…	GLG1,FBL,PLIN3,CHMP5,NT5E,ADAM10,ATP5F1B,TMED2,CD81,FCER2,SCARB2,ENPEP,PIK3C2A,TSPAN3,NPC1,SLC12A9,FLT1,GNAQ,ATP6V0D1,ERAP1,CA4,AQP1,AGTRAP,BSG,PLSCR1,HNRNPA2B1,SLC17A5,MAN1A2,IGF2R,NCKAP1,SCCPDH,TMEM63A,TMEM9,RAP2C,SURF4,ALPL,SLC3A2,PGM2,GALNT3,ITGB1,VAMP1,STK16,TM9SF4,ATG9A,BCAP31,ANXA11,MARK3,PROM1,VDAC3,ATP1A1,CD63,LITAF,SEC22B,ARL8B,SCAMP1,PPT1,TM9SF2
GO:0098588	Bounding membrane of organelle	42	2125	0.58	1.13	9.58e-13	9606.ENSP00000205061,9606.ENSP00000221957,9606.ENSP00000223500,9606.ENSP00000223641,9606.ENSP00000260408,9606.ENSP00000262225,9606.ENSP00000264080,9606.ENSP00000264896,9606.ENSP00000265162,9606.ENSP00000269228,9606.ENSP00000283206,9606.ENSP00000286548,9606.ENSP00000290949,9606.ENSP00000291572,9606.ENSP00000300900,9606.ENSP00000309945,9606.ENSP00000319713,9606.ENSP00000328983,9606.ENSP00000333769,…	GLG1,PLIN3,CHMP5,SEC61B,ADAM10,TMED2,GPR108,SCARB2,ENPEP,NPC1,TMEM87B,GNAQ,ATP6V0D1,AGPAT3,CA4,SPNS1,AGTRAP,CHST6,BSG,CYB5A,SLC17A5,MAN1A2,IGF2R,ACSL3,TMEM63A,TMEM9,RAP2C,SURF4,SLC3A2,GALNT3,ITGB1,VAMP1,ATG9A,BCAP31,PROM1,VDAC3,CD63,LITAF,SEC22B,ARL8B,SCAMP1,TM9SF2
GO:0070062	Extracellular exosome	41	2096	0.58	1.11	2.99e-12	9606.ENSP00000205061,9606.ENSP00000221801,9606.ENSP00000223500,9606.ENSP00000257770,9606.ENSP00000260408,9606.ENSP00000262030,9606.ENSP00000263645,9606.ENSP00000264072,9606.ENSP00000264896,9606.ENSP00000265162,9606.ENSP00000265970,9606.ENSP00000267970,9606.ENSP00000269228,9606.ENSP00000275730,9606.ENSP00000286548,9606.ENSP00000290949,9606.ENSP00000296754,9606.ENSP00000300900,9606.ENSP00000311165,…	GLG1,FBL,CHMP5,NT5E,ADAM10,ATP5F1B,CD81,FCER2,SCARB2,ENPEP,PIK3C2A,TSPAN3,NPC1,SLC12A9,GNAQ,ATP6V0D1,ERAP1,CA4,AQP1,BSG,PLSCR1,HNRNPA2B1,MAN1A2,IGF2R,NCKAP1,TMEM63A,RAP2C,ALPL,SLC3A2,PGM2,GALNT3,ITGB1,ANXA11,MARK3,PROM1,VDAC3,ATP1A1,CD63,ARL8B,PPT1,TM9SF2
GO:0005794	Golgi apparatus	33	1650	0.59	1.03	1.15e-09	9606.ENSP00000205061,9606.ENSP00000221957,9606.ENSP00000260408,9606.ENSP00000262225,9606.ENSP00000264080,9606.ENSP00000264896,9606.ENSP00000265970,9606.ENSP00000269228,9606.ENSP00000283206,9606.ENSP00000286548,9606.ENSP00000291572,9606.ENSP00000294258,9606.ENSP00000300900,9606.ENSP00000319713,9606.ENSP00000328983,9606.ENSP00000332723,9606.ENSP00000333769,9606.ENSP00000345494,9606.ENSP00000348959,…	GLG1,PLIN3,ADAM10,TMED2,GPR108,SCARB2,PIK3C2A,NPC1,TMEM87B,GNAQ,AGPAT3,ZFPL1,CA4,AGTRAP,CHST6,COLEC10,BSG,PLSCR1,MAN1A2,IGF2R,ACSL3,SURF4,GALNT3,STK16,TM9SF4,ATG9A,BCAP31,ATP1A1,LITAF,SEC22B,SCAMP1,PPT1,TM9SF2
GO:0005576	Extracellular region	52	4175	0.38	0.73	5.88e-09	9606.ENSP00000205061,9606.ENSP00000221801,9606.ENSP00000223500,9606.ENSP00000257770,9606.ENSP00000260408,9606.ENSP00000262030,9606.ENSP00000263645,9606.ENSP00000264072,9606.ENSP00000264896,9606.ENSP00000265162,9606.ENSP00000265970,9606.ENSP00000267970,9606.ENSP00000269228,9606.ENSP00000275730,9606.ENSP00000276914,9606.ENSP00000282397,9606.ENSP00000286548,9606.ENSP00000290949,9606.ENSP00000295463,…	GLG1,FBL,CHMP5,NT5E,ADAM10,ATP5F1B,CD81,FCER2,SCARB2,ENPEP,PIK3C2A,TSPAN3,NPC1,SLC12A9,PLIN2,FLT1,GNAQ,ATP6V0D1,ALPI,ERAP1,CA4,AQP1,COLEC10,BSG,PAPLN,PLSCR1,HNRNPA2B1,MAN1A2,IGF2R,NCKAP1,SCCPDH,TMEM63A,TMEM9,RAP2C,PGC,ALPL,SLC3A2,ADAMTSL1,PGM2,GALNT3,ITGB1,IFI30,ANXA11,MDGA2,MARK3,PROM1,VDAC3,ATP1A1,CD63,ARL8B,PPT1,TM9SF2
GO:0005615	Extracellular space	44	3247	0.42	0.75	3.56e-08	9606.ENSP00000205061,9606.ENSP00000221801,9606.ENSP00000223500,9606.ENSP00000257770,9606.ENSP00000260408,9606.ENSP00000262030,9606.ENSP00000263645,9606.ENSP00000264072,9606.ENSP00000264896,9606.ENSP00000265162,9606.ENSP00000265970,9606.ENSP00000267970,9606.ENSP00000269228,9606.ENSP00000275730,9606.ENSP00000282397,9606.ENSP00000286548,9606.ENSP00000290949,9606.ENSP00000296754,9606.ENSP00000300900,…	GLG1,FBL,CHMP5,NT5E,ADAM10,ATP5F1B,CD81,FCER2,SCARB2,ENPEP,PIK3C2A,TSPAN3,NPC1,SLC12A9,FLT1,GNAQ,ATP6V0D1,ERAP1,CA4,AQP1,COLEC10,BSG,PLSCR1,HNRNPA2B1,MAN1A2,IGF2R,NCKAP1,TMEM63A,RAP2C,PGC,ALPL,SLC3A2,PGM2,GALNT3,ITGB1,ANXA11,MARK3,PROM1,VDAC3,ATP1A1,CD63,ARL8B,PPT1,TM9SF2
GO:0031410	Cytoplasmic vesicle	37	2482	0.46	0.78	1.43e-07	9606.ENSP00000221957,9606.ENSP00000223500,9606.ENSP00000260408,9606.ENSP00000262225,9606.ENSP00000264896,9606.ENSP00000265162,9606.ENSP00000265970,9606.ENSP00000269228,9606.ENSP00000282397,9606.ENSP00000290949,9606.ENSP00000300900,9606.ENSP00000319713,9606.ENSP00000333769,9606.ENSP00000348019,9606.ENSP00000349437,9606.ENSP00000355467,9606.ENSP00000355800,9606.ENSP00000356301,9606.ENSP00000359911,…	PLIN3,CHMP5,ADAM10,TMED2,SCARB2,ENPEP,PIK3C2A,NPC1,FLT1,ATP6V0D1,CA4,AGTRAP,BSG,SLC17A5,IGF2R,SCCPDH,TMEM63A,TMEM9,RAP2C,SURF4,SLC3A2,PGM2,ITGB1,VAMP1,STK16,TM9SF4,ATG9A,BCAP31,ANXA11,ATP1A1,CD63,LITAF,SEC22B,ARL8B,SCAMP1,PPT1,TM9SF2
GO:0005886	Plasma membrane	58	5544	0.31	0.61	1.63e-07	9606.ENSP00000205061,9606.ENSP00000223500,9606.ENSP00000257770,9606.ENSP00000260408,9606.ENSP00000262030,9606.ENSP00000263645,9606.ENSP00000264072,9606.ENSP00000264896,9606.ENSP00000265162,9606.ENSP00000265970,9606.ENSP00000267970,9606.ENSP00000269228,9606.ENSP00000273258,9606.ENSP00000273352,9606.ENSP00000275730,9606.ENSP00000276914,9606.ENSP00000281456,9606.ENSP00000282397,9606.ENSP00000285238,…	GLG1,CHMP5,NT5E,ADAM10,ATP5F1B,CD81,FCER2,SCARB2,ENPEP,PIK3C2A,TSPAN3,NPC1,ARL6IP5,ADGRG7,SLC12A9,PLIN2,SLC25A4,FLT1,ABCC3,GNAQ,ATP6V0D1,AGPAT3,ALPI,ERAP1,CA4,AQP1,AGTRAP,COLEC10,BSG,PLSCR1,SLC17A5,IGF2R,ACSL3,NCKAP1,TMEM63A,CA14,RAP2C,SLC16A12,SURF4,SLC7A3,ALPL,DPP6,SLC3A2,ADAMTSL1,ITGB1,VAMP1,STK16,MEGF11,BCAP31,MDGA2,MARK3,MEGF10,PROM1,ATP1A1,CD63,LITAF,SCAMP1,TM9SF2
GO:0031984	Organelle subcompartment	28	1479	0.56	0.89	1.63e-07	9606.ENSP00000222982,9606.ENSP00000223641,9606.ENSP00000262213,9606.ENSP00000262225,9606.ENSP00000264080,9606.ENSP00000264896,9606.ENSP00000265970,9606.ENSP00000273258,9606.ENSP00000291572,9606.ENSP00000296754,9606.ENSP00000300900,9606.ENSP00000319713,9606.ENSP00000328983,9606.ENSP00000333769,9606.ENSP00000340427,9606.ENSP00000341625,9606.ENSP00000349437,9606.ENSP00000350012,9606.ENSP00000361057,…	CYP3A5,SEC61B,TRAM1,TMED2,GPR108,SCARB2,PIK3C2A,ARL6IP5,AGPAT3,ERAP1,CA4,AGTRAP,CHST6,BSG,ERMP1,CYB5A,IGF2R,ACSL3,SURF4,CYP4V2,ATL2,GALNT3,ATG9A,BCAP31,POR,SEC22B,FKBP8,SCAMP1
GO:0030659	Cytoplasmic vesicle membrane	25	1190	0.61	0.94	1.86e-07	9606.ENSP00000221957,9606.ENSP00000223500,9606.ENSP00000260408,9606.ENSP00000262225,9606.ENSP00000264896,9606.ENSP00000269228,9606.ENSP00000290949,9606.ENSP00000300900,9606.ENSP00000319713,9606.ENSP00000333769,9606.ENSP00000348019,9606.ENSP00000349437,9606.ENSP00000355800,9606.ENSP00000356301,9606.ENSP00000359911,9606.ENSP00000361057,9606.ENSP00000379350,9606.ENSP00000379602,9606.ENSP00000386710,…	PLIN3,CHMP5,ADAM10,TMED2,SCARB2,NPC1,ATP6V0D1,CA4,AGTRAP,BSG,SLC17A5,IGF2R,TMEM63A,TMEM9,RAP2C,SURF4,ITGB1,VAMP1,ATG9A,CD63,LITAF,SEC22B,ARL8B,SCAMP1,TM9SF2
GO:0071944	Cell periphery	60	6015	0.28	0.58	3.5e-07	9606.ENSP00000205061,9606.ENSP00000223500,9606.ENSP00000257770,9606.ENSP00000260408,9606.ENSP00000262030,9606.ENSP00000263645,9606.ENSP00000264072,9606.ENSP00000264896,9606.ENSP00000265162,9606.ENSP00000265970,9606.ENSP00000267970,9606.ENSP00000269228,9606.ENSP00000273258,9606.ENSP00000273352,9606.ENSP00000275730,9606.ENSP00000276914,9606.ENSP00000281456,9606.ENSP00000282397,9606.ENSP00000285238,…	GLG1,CHMP5,NT5E,ADAM10,ATP5F1B,CD81,FCER2,SCARB2,ENPEP,PIK3C2A,TSPAN3,NPC1,ARL6IP5,ADGRG7,SLC12A9,PLIN2,SLC25A4,FLT1,ABCC3,GNAQ,ATP6V0D1,AGPAT3,ALPI,ERAP1,CA4,AQP1,AGTRAP,COLEC10,BSG,PAPLN,PLSCR1,SLC17A5,IGF2R,ACSL3,NCKAP1,TMEM63A,CA14,RAP2C,SLC16A12,SURF4,SLC7A3,ALPL,DPP6,SLC3A2,ADAMTSL1,ITGB1,VAMP1,STK16,MEGF11,BCAP31,ANXA11,MDGA2,MARK3,MEGF10,PROM1,ATP1A1,CD63,LITAF,SCAMP1,TM9SF2
GO:0005765	Lysosomal membrane	15	417	0.84	1.16	5.44e-07	9606.ENSP00000223500,9606.ENSP00000264896,9606.ENSP00000265162,9606.ENSP00000269228,9606.ENSP00000286548,9606.ENSP00000290949,9606.ENSP00000309945,9606.ENSP00000348019,9606.ENSP00000355800,9606.ENSP00000356301,9606.ENSP00000361057,9606.ENSP00000367123,9606.ENSP00000447730,9606.ENSP00000459533,9606.ENSP00000479202	CHMP5,SCARB2,ENPEP,NPC1,GNAQ,ATP6V0D1,SPNS1,SLC17A5,TMEM63A,TMEM9,SURF4,SLC3A2,CD63,LITAF,ARL8B
GO:0000139	Golgi membrane	18	664	0.72	1	9.63e-07	9606.ENSP00000205061,9606.ENSP00000260408,9606.ENSP00000262225,9606.ENSP00000264080,9606.ENSP00000264896,9606.ENSP00000283206,9606.ENSP00000291572,9606.ENSP00000319713,9606.ENSP00000328983,9606.ENSP00000333769,9606.ENSP00000348959,9606.ENSP00000349437,9606.ENSP00000361057,9606.ENSP00000376465,9606.ENSP00000386710,9606.ENSP00000392330,9606.ENSP00000459533,9606.ENSP00000463393	GLG1,ADAM10,TMED2,GPR108,SCARB2,TMEM87B,AGPAT3,AGTRAP,CHST6,BSG,MAN1A2,IGF2R,SURF4,GALNT3,ATG9A,BCAP31,LITAF,SEC22B
GO:0005764	Lysosome	18	746	0.67	0.89	5.01e-06	9606.ENSP00000223500,9606.ENSP00000264896,9606.ENSP00000265162,9606.ENSP00000269228,9606.ENSP00000286548,9606.ENSP00000290949,9606.ENSP00000309945,9606.ENSP00000348019,9606.ENSP00000355800,9606.ENSP00000356301,9606.ENSP00000361057,9606.ENSP00000367123,9606.ENSP00000384886,9606.ENSP00000398610,9606.ENSP00000447730,9606.ENSP00000459533,9606.ENSP00000479202,9606.ENSP00000493153	CHMP5,SCARB2,ENPEP,NPC1,GNAQ,ATP6V0D1,SPNS1,SLC17A5,TMEM63A,TMEM9,SURF4,SLC3A2,IFI30,ANXA11,CD63,LITAF,ARL8B,PPT1
GO:0005773	Vacuole	19	839	0.64	0.86	5.05e-06	9606.ENSP00000223500,9606.ENSP00000264896,9606.ENSP00000265162,9606.ENSP00000269228,9606.ENSP00000286548,9606.ENSP00000290949,9606.ENSP00000309945,9606.ENSP00000348019,9606.ENSP00000355800,9606.ENSP00000356301,9606.ENSP00000361057,9606.ENSP00000367123,9606.ENSP00000384886,9606.ENSP00000386710,9606.ENSP00000398610,9606.ENSP00000447730,9606.ENSP00000459533,9606.ENSP00000479202,9606.ENSP00000493153	CHMP5,SCARB2,ENPEP,NPC1,GNAQ,ATP6V0D1,SPNS1,SLC17A5,TMEM63A,TMEM9,SURF4,SLC3A2,IFI30,ATG9A,ANXA11,CD63,LITAF,ARL8B,PPT1
GO:0005783	Endoplasmic reticulum	30	2021	0.46	0.69	5.62e-06	9606.ENSP00000222982,9606.ENSP00000223641,9606.ENSP00000237822,9606.ENSP00000260408,9606.ENSP00000262213,9606.ENSP00000262225,9606.ENSP00000264896,9606.ENSP00000269228,9606.ENSP00000273258,9606.ENSP00000276914,9606.ENSP00000291572,9606.ENSP00000296754,9606.ENSP00000300900,9606.ENSP00000319713,9606.ENSP00000333769,9606.ENSP00000340427,9606.ENSP00000341625,9606.ENSP00000348959,9606.ENSP00000350012,…	CYP3A5,SEC61B,LDAH,ADAM10,TRAM1,TMED2,SCARB2,NPC1,ARL6IP5,PLIN2,AGPAT3,ERAP1,CA4,AGTRAP,BSG,ERMP1,CYB5A,MAN1A2,ACSL3,SURF4,CYP4V2,ATL2,ADAMTSL1,ATG9A,BCAP31,POR,PROM1,ATP1A1,SEC22B,FKBP8
GO:0010008	Endosome membrane	15	540	0.73	0.91	1.08e-05	9606.ENSP00000221957,9606.ENSP00000223500,9606.ENSP00000264896,9606.ENSP00000269228,9606.ENSP00000290949,9606.ENSP00000349437,9606.ENSP00000356301,9606.ENSP00000359911,9606.ENSP00000379350,9606.ENSP00000386710,9606.ENSP00000447730,9606.ENSP00000459533,9606.ENSP00000479202,9606.ENSP00000481022,9606.ENSP00000493515	PLIN3,CHMP5,SCARB2,NPC1,ATP6V0D1,IGF2R,TMEM9,RAP2C,ITGB1,ATG9A,CD63,LITAF,ARL8B,SCAMP1,TM9SF2
GO:0005789	Endoplasmic reticulum membrane	21	1157	0.54	0.71	3.22e-05	9606.ENSP00000222982,9606.ENSP00000223641,9606.ENSP00000262213,9606.ENSP00000262225,9606.ENSP00000264896,9606.ENSP00000273258,9606.ENSP00000291572,9606.ENSP00000296754,9606.ENSP00000319713,9606.ENSP00000333769,9606.ENSP00000340427,9606.ENSP00000341625,9606.ENSP00000350012,9606.ENSP00000361057,9606.ENSP00000368079,9606.ENSP00000368237,9606.ENSP00000386710,9606.ENSP00000392330,9606.ENSP00000419970,…	CYP3A5,SEC61B,TRAM1,TMED2,SCARB2,ARL6IP5,AGPAT3,ERAP1,AGTRAP,BSG,ERMP1,CYB5A,ACSL3,SURF4,CYP4V2,ATL2,ATG9A,BCAP31,POR,SEC22B,FKBP8
GO:0030667	Secretory granule membrane	11	308	0.84	0.9	4.65e-05	9606.ENSP00000260408,9606.ENSP00000262225,9606.ENSP00000300900,9606.ENSP00000333769,9606.ENSP00000349437,9606.ENSP00000355800,9606.ENSP00000359911,9606.ENSP00000361057,9606.ENSP00000379602,9606.ENSP00000447730,9606.ENSP00000481022	ADAM10,TMED2,CA4,BSG,IGF2R,TMEM63A,RAP2C,SURF4,VAMP1,CD63,SCAMP1
GO:0031902	Late endosome membrane	8	157	0.99	0.91	0.00013	9606.ENSP00000223500,9606.ENSP00000264896,9606.ENSP00000269228,9606.ENSP00000356301,9606.ENSP00000386710,9606.ENSP00000447730,9606.ENSP00000459533,9606.ENSP00000479202	CHMP5,SCARB2,NPC1,TMEM9,ATG9A,CD63,LITAF,ARL8B
GO:0042470	Melanosome	7	109	1.09	0.96	0.00013	9606.ENSP00000333769,9606.ENSP00000367123,9606.ENSP00000379350,9606.ENSP00000398610,9606.ENSP00000445306,9606.ENSP00000447730,9606.ENSP00000463393	BSG,SLC3A2,ITGB1,ANXA11,ATP1A1,CD63,SEC22B
GO:0005768	Endosome	18	1030	0.53	0.61	0.00033	9606.ENSP00000221957,9606.ENSP00000223500,9606.ENSP00000264896,9606.ENSP00000269228,9606.ENSP00000282397,9606.ENSP00000290949,9606.ENSP00000333769,9606.ENSP00000349437,9606.ENSP00000356301,9606.ENSP00000359911,9606.ENSP00000379350,9606.ENSP00000381104,9606.ENSP00000386710,9606.ENSP00000447730,9606.ENSP00000459533,9606.ENSP00000479202,9606.ENSP00000481022,9606.ENSP00000493515	PLIN3,CHMP5,SCARB2,NPC1,FLT1,ATP6V0D1,BSG,IGF2R,TMEM9,RAP2C,ITGB1,TM9SF4,ATG9A,CD63,LITAF,ARL8B,SCAMP1,TM9SF2
GO:0031226	Intrinsic component of plasma membrane	24	1788	0.41	0.52	0.00065	9606.ENSP00000263645,9606.ENSP00000264072,9606.ENSP00000265162,9606.ENSP00000267970,9606.ENSP00000269228,9606.ENSP00000273352,9606.ENSP00000281456,9606.ENSP00000282397,9606.ENSP00000285238,9606.ENSP00000300900,9606.ENSP00000311165,9606.ENSP00000333769,9606.ENSP00000345494,9606.ENSP00000348019,9606.ENSP00000349437,9606.ENSP00000360855,9606.ENSP00000367001,9606.ENSP00000379350,9606.ENSP00000379602,…	CD81,FCER2,ENPEP,TSPAN3,NPC1,ADGRG7,SLC25A4,FLT1,ABCC3,CA4,AQP1,BSG,PLSCR1,SLC17A5,IGF2R,SLC16A12,DPP6,ITGB1,VAMP1,BCAP31,PROM1,ATP1A1,CD63,TM9SF2
GO:0030133	Transport vesicle	11	427	0.7	0.65	0.00082	9606.ENSP00000221957,9606.ENSP00000262225,9606.ENSP00000290949,9606.ENSP00000300900,9606.ENSP00000348019,9606.ENSP00000349437,9606.ENSP00000361057,9606.ENSP00000379602,9606.ENSP00000463393,9606.ENSP00000481022,9606.ENSP00000493153	PLIN3,TMED2,ATP6V0D1,CA4,SLC17A5,IGF2R,SURF4,VAMP1,SEC22B,SCAMP1,PPT1
GO:0005811	Lipid droplet	6	100	1.06	0.77	0.0009	9606.ENSP00000221957,9606.ENSP00000237822,9606.ENSP00000276914,9606.ENSP00000350012,9606.ENSP00000355467,9606.ENSP00000392330	PLIN3,LDAH,PLIN2,ACSL3,SCCPDH,BCAP31
GO:0005887	Integral component of plasma membrane	23	1706	0.42	0.5	0.0009	9606.ENSP00000263645,9606.ENSP00000264072,9606.ENSP00000265162,9606.ENSP00000267970,9606.ENSP00000269228,9606.ENSP00000273352,9606.ENSP00000281456,9606.ENSP00000282397,9606.ENSP00000285238,9606.ENSP00000311165,9606.ENSP00000333769,9606.ENSP00000345494,9606.ENSP00000348019,9606.ENSP00000349437,9606.ENSP00000360855,9606.ENSP00000367001,9606.ENSP00000379350,9606.ENSP00000379602,9606.ENSP00000392330,…	CD81,FCER2,ENPEP,TSPAN3,NPC1,ADGRG7,SLC25A4,FLT1,ABCC3,AQP1,BSG,PLSCR1,SLC17A5,IGF2R,SLC16A12,DPP6,ITGB1,VAMP1,BCAP31,PROM1,ATP1A1,CD63,TM9SF2
GO:0005770	Late endosome	9	289	0.78	0.66	0.0011	9606.ENSP00000223500,9606.ENSP00000264896,9606.ENSP00000269228,9606.ENSP00000349437,9606.ENSP00000356301,9606.ENSP00000386710,9606.ENSP00000447730,9606.ENSP00000459533,9606.ENSP00000479202	CHMP5,SCARB2,NPC1,IGF2R,TMEM9,ATG9A,CD63,LITAF,ARL8B
GO:0031967	Organelle envelope	19	1262	0.46	0.52	0.0012	9606.ENSP00000223500,9606.ENSP00000262030,9606.ENSP00000269228,9606.ENSP00000281456,9606.ENSP00000286548,9606.ENSP00000291572,9606.ENSP00000309945,9606.ENSP00000311165,9606.ENSP00000341625,9606.ENSP00000349437,9606.ENSP00000350012,9606.ENSP00000361057,9606.ENSP00000363973,9606.ENSP00000376184,9606.ENSP00000379602,9606.ENSP00000386710,9606.ENSP00000398610,9606.ENSP00000428845,9606.ENSP00000471700	CHMP5,ATP5F1B,NPC1,SLC25A4,GNAQ,AGPAT3,SPNS1,AQP1,CYB5A,IGF2R,ACSL3,SURF4,ALPL,BDH1,VAMP1,ATG9A,ANXA11,VDAC3,FKBP8
GO:0016323	Basolateral plasma membrane	8	226	0.83	0.67	0.0013	9606.ENSP00000263645,9606.ENSP00000285238,9606.ENSP00000311165,9606.ENSP00000333769,9606.ENSP00000360855,9606.ENSP00000367123,9606.ENSP00000386908,9606.ENSP00000445306	CD81,ABCC3,AQP1,BSG,SLC16A12,SLC3A2,MEGF11,ATP1A1
GO:0099503	Secretory vesicle	17	1047	0.5	0.53	0.0013	9606.ENSP00000260408,9606.ENSP00000262225,9606.ENSP00000290949,9606.ENSP00000300900,9606.ENSP00000333769,9606.ENSP00000348019,9606.ENSP00000349437,9606.ENSP00000355467,9606.ENSP00000355800,9606.ENSP00000359911,9606.ENSP00000361057,9606.ENSP00000371393,9606.ENSP00000379602,9606.ENSP00000398610,9606.ENSP00000447730,9606.ENSP00000481022,9606.ENSP00000493153	ADAM10,TMED2,ATP6V0D1,CA4,BSG,SLC17A5,IGF2R,SCCPDH,TMEM63A,RAP2C,SURF4,PGM2,VAMP1,ANXA11,CD63,SCAMP1,PPT1
GO:0098791	Golgi apparatus subcompartment	10	384	0.7	0.61	0.0015	9606.ENSP00000262225,9606.ENSP00000264080,9606.ENSP00000265970,9606.ENSP00000300900,9606.ENSP00000328983,9606.ENSP00000349437,9606.ENSP00000376465,9606.ENSP00000386710,9606.ENSP00000392330,9606.ENSP00000481022	TMED2,GPR108,PIK3C2A,CA4,CHST6,IGF2R,GALNT3,ATG9A,BCAP31,SCAMP1
GO:0030135	Coated vesicle	9	307	0.75	0.62	0.0016	9606.ENSP00000260408,9606.ENSP00000262225,9606.ENSP00000264896,9606.ENSP00000265970,9606.ENSP00000290949,9606.ENSP00000349437,9606.ENSP00000392330,9606.ENSP00000463393,9606.ENSP00000481022	ADAM10,TMED2,SCARB2,PIK3C2A,ATP6V0D1,IGF2R,BCAP31,SEC22B,SCAMP1
GO:0005793	Endoplasmic reticulum-Golgi intermediate compartment	6	133	0.94	0.62	0.0033	9606.ENSP00000262225,9606.ENSP00000300900,9606.ENSP00000361057,9606.ENSP00000392330,9606.ENSP00000426809,9606.ENSP00000463393	TMED2,CA4,SURF4,BCAP31,PROM1,SEC22B
GO:0030136	Clathrin-coated vesicle	7	211	0.81	0.55	0.0052	9606.ENSP00000260408,9606.ENSP00000264896,9606.ENSP00000265970,9606.ENSP00000290949,9606.ENSP00000349437,9606.ENSP00000392330,9606.ENSP00000481022	ADAM10,SCARB2,PIK3C2A,ATP6V0D1,IGF2R,BCAP31,SCAMP1
GO:0005737	Cytoplasm	80	12056	0.11	0.3	0.0063	9606.ENSP00000157812,9606.ENSP00000205061,9606.ENSP00000221957,9606.ENSP00000222982,9606.ENSP00000223500,9606.ENSP00000223641,9606.ENSP00000237822,9606.ENSP00000257770,9606.ENSP00000260408,9606.ENSP00000262030,9606.ENSP00000262213,9606.ENSP00000262225,9606.ENSP00000264080,9606.ENSP00000264896,9606.ENSP00000265162,9606.ENSP00000265970,9606.ENSP00000269228,9606.ENSP00000273258,9606.ENSP00000276914,…	PSMC4,GLG1,PLIN3,CYP3A5,CHMP5,SEC61B,LDAH,NT5E,ADAM10,ATP5F1B,TRAM1,TMED2,GPR108,SCARB2,ENPEP,PIK3C2A,NPC1,ARL6IP5,PLIN2,SLC25A4,FLT1,TMEM87B,GNAQ,ATP6V0D1,AGPAT3,ZFPL1,ERAP1,CA4,TSNARE1,SPNS1,AQP1,AGTRAP,CHST6,COLEC10,BSG,ERMP1,CYB5A,PLSCR1,HNRNPA2B1,SLC17A5,MAN1A2,IGF2R,ACSL3,NCKAP1,SCCPDH,TMEM63A,TMEM9,RAP2C,SURF4,ALPL,SLC3A2,CYP4V2,ATL2,ADAMTSL1,PGM2,BDH1,GALNT3,ITGB1,VAMP1,STK16,DDX17,TM9SF4…
GO:0030141	Secretory granule	14	873	0.49	0.44	0.0067	9606.ENSP00000260408,9606.ENSP00000262225,9606.ENSP00000300900,9606.ENSP00000333769,9606.ENSP00000349437,9606.ENSP00000355467,9606.ENSP00000355800,9606.ENSP00000359911,9606.ENSP00000361057,9606.ENSP00000371393,9606.ENSP00000379602,9606.ENSP00000398610,9606.ENSP00000447730,9606.ENSP00000481022	ADAM10,TMED2,CA4,BSG,IGF2R,SCCPDH,TMEM63A,RAP2C,SURF4,PGM2,VAMP1,ANXA11,CD63,SCAMP1
GO:0046930	Pore complex	3	27	1.33	0.5	0.0178	9606.ENSP00000260408,9606.ENSP00000281456,9606.ENSP00000428845	ADAM10,SLC25A4,VDAC3
GO:0005802	trans-Golgi network	7	264	0.71	0.42	0.0183	9606.ENSP00000264080,9606.ENSP00000265970,9606.ENSP00000300900,9606.ENSP00000328983,9606.ENSP00000349437,9606.ENSP00000386710,9606.ENSP00000481022	GPR108,PIK3C2A,CA4,CHST6,IGF2R,ATG9A,SCAMP1
GO:0098796	Membrane protein complex	16	1218	0.4	0.35	0.0196	9606.ENSP00000223641,9606.ENSP00000260408,9606.ENSP00000262030,9606.ENSP00000265970,9606.ENSP00000281456,9606.ENSP00000286548,9606.ENSP00000290949,9606.ENSP00000303437,9606.ENSP00000349437,9606.ENSP00000367001,9606.ENSP00000367123,9606.ENSP00000379350,9606.ENSP00000379602,9606.ENSP00000428845,9606.ENSP00000445306,9606.ENSP00000463393	SEC61B,ADAM10,ATP5F1B,PIK3C2A,SLC25A4,GNAQ,ATP6V0D1,TSNARE1,IGF2R,DPP6,SLC3A2,ITGB1,VAMP1,VDAC3,ATP1A1,SEC22B
GO:0032585	Multivesicular body membrane	3	29	1.3	0.48	0.0205	9606.ENSP00000223500,9606.ENSP00000356301,9606.ENSP00000447730	CHMP5,TMEM9,CD63
GO:0070821	Tertiary granule membrane	4	73	1.02	0.44	0.023	9606.ENSP00000260408,9606.ENSP00000355800,9606.ENSP00000359911,9606.ENSP00000379602	ADAM10,TMEM63A,RAP2C,VAMP1
GO:0033116	Endoplasmic reticulum-Golgi intermediate compartment membrane	4	78	1	0.42	0.0286	9606.ENSP00000262225,9606.ENSP00000361057,9606.ENSP00000392330,9606.ENSP00000463393	TMED2,SURF4,BCAP31,SEC22B
GO:0043227	Membrane-bounded organelle	83	13188	0.08	0.24	0.0304	9606.ENSP00000157812,9606.ENSP00000205061,9606.ENSP00000221801,9606.ENSP00000221957,9606.ENSP00000222982,9606.ENSP00000223500,9606.ENSP00000223641,9606.ENSP00000237822,9606.ENSP00000257770,9606.ENSP00000260408,9606.ENSP00000262030,9606.ENSP00000262213,9606.ENSP00000262225,9606.ENSP00000263645,9606.ENSP00000264072,9606.ENSP00000264080,9606.ENSP00000264896,9606.ENSP00000265162,9606.ENSP00000265970,…	PSMC4,GLG1,FBL,PLIN3,CYP3A5,CHMP5,SEC61B,LDAH,NT5E,ADAM10,ATP5F1B,TRAM1,TMED2,CD81,FCER2,GPR108,SCARB2,ENPEP,PIK3C2A,TSPAN3,NPC1,ARL6IP5,SLC12A9,PLIN2,SLC25A4,FLT1,TMEM87B,GNAQ,ATP6V0D1,AGPAT3,ZFPL1,ERAP1,CA4,SPNS1,AQP1,AGTRAP,CHST6,COLEC10,BSG,ERMP1,CYB5A,PLSCR1,HNRNPA2B1,SLC17A5,MAN1A2,IGF2R,ACSL3,NCKAP1,SCCPDH,TMEM63A,TMEM9,RAP2C,SURF4,ALPL,SLC3A2,CYP4V2,ATL2,ADAMTSL1,PGM2,BDH1,GALNT3,ITGB1,VA…
GO:0030658	Transport vesicle membrane	6	222	0.72	0.36	0.0381	9606.ENSP00000262225,9606.ENSP00000300900,9606.ENSP00000348019,9606.ENSP00000379602,9606.ENSP00000463393,9606.ENSP00000481022	TMED2,CA4,SLC17A5,VAMP1,SEC22B,SCAMP1
GO:0098552	Side of membrane	10	611	0.5	0.31	0.0438	9606.ENSP00000257770,9606.ENSP00000264072,9606.ENSP00000265162,9606.ENSP00000286548,9606.ENSP00000300900,9606.ENSP00000332723,9606.ENSP00000376184,9606.ENSP00000379350,9606.ENSP00000392330,9606.ENSP00000459533	NT5E,FCER2,ENPEP,GNAQ,CA4,COLEC10,BDH1,ITGB1,BCAP31,LITAF
GO:0035579	Specific granule membrane	4	90	0.93	0.36	0.0447	9606.ENSP00000260408,9606.ENSP00000355800,9606.ENSP00000379602,9606.ENSP00000481022	ADAM10,TMEM63A,VAMP1,SCAMP1
GO:0005798	Golgi-associated vesicle	4	92	0.92	0.36	0.0471	9606.ENSP00000260408,9606.ENSP00000262225,9606.ENSP00000349437,9606.ENSP00000379964	ADAM10,TMED2,IGF2R,STK16
GO:0005925	Focal adhesion	8	416	0.57	0.32	0.0471	9606.ENSP00000260408,9606.ENSP00000263645,9606.ENSP00000264896,9606.ENSP00000282397,9606.ENSP00000333769,9606.ENSP00000349437,9606.ENSP00000354251,9606.ENSP00000379350	ADAM10,CD81,SCARB2,FLT1,BSG,IGF2R,NCKAP1,ITGB1
GO:0042581	Specific granule	5	159	0.78	0.35	0.0471	9606.ENSP00000260408,9606.ENSP00000355800,9606.ENSP00000379602,9606.ENSP00000398610,9606.ENSP00000481022	ADAM10,TMEM63A,VAMP1,ANXA11,SCAMP1
GO:0045121	Membrane raft	7	320	0.63	0.33	0.0471	9606.ENSP00000269228,9606.ENSP00000311165,9606.ENSP00000333769,9606.ENSP00000345494,9606.ENSP00000379350,9606.ENSP00000445306,9606.ENSP00000493153	NPC1,AQP1,BSG,PLSCR1,ITGB1,ATP1A1,PPT1
GO:0097197	Tetraspanin-enriched microdomain	2	10	1.59	0.38	0.0483	9606.ENSP00000260408,9606.ENSP00000263645	ADAM10,CD81
